# Rapid identification of homozygosity and site of wild relative introgressions in wheat through chromosome-specific KASP genotyping assays

**DOI:** 10.1101/633842

**Authors:** Surbhi Grewal, Stella Hubbart-Edwards, Caiyun Yang, Urmila Devi, Lauren Baker, Jack Heath, Stephen Ashling, Duncan Scholefield, Caroline Howells, Jermaine Yarde, Peter Isaac, Ian P. King, Julie King

## Abstract

For future food security it is important that wheat, one of the most widely consumed crops in the world, can survive the threat of abiotic and biotic stresses. New genetic variation is currently being introduced into wheat through introgressions from its wild relatives. For trait discovery, it is necessary that each introgression is homozygous and hence stable. Breeding programs rely on efficient genotyping platforms for marker-assisted selection (MAS). Recently, single nucleotide polymorphism (SNP) based markers have been made available on high-throughput Axiom^®^ SNP genotyping arrays. However, these arrays are inflexible in their design and sample numbers, making their use unsuitable for long-term MAS. SNPs can potentially be converted into Kompetitive allele-specific PCR (KASP™) assays which are comparatively cost-effective and efficient for low-density genotyping of introgression lines. However, due to the polyploid nature of wheat, KASP assays for homoeologous SNPs can have difficulty in distinguishing between heterozygous and homozygous hybrid lines in a backcross population. To identify co-dominant SNPs, that can differentiate between heterozygotes and homozygotes, we PCR-amplified and sequenced genomic DNA from potential single-copy regions of the wheat genome and compared them to orthologous copies from different wild relatives. A panel of 620 chromosome-specific KASP assays have been developed that allow rapid detection of wild relative segments and provide information on their homozygosity and site of introgression in the wheat genome. A set of 90 chromosome-nonspecific assays was also produced that can be used for genotyping introgression lines. These multipurpose KASP assays represent a powerful tool for wheat breeders worldwide.
