## Supplementary Data S2 for "Rapid identification of homozygosity and site of wild relative introgressions in wheat through chromosome-specific KASP genotyping assays"

### Sheet: Sheet1
Data S2 Details of wild relative species validated for each polymorphic KASP assay.
	chromosome-specific
	chromosome-nonspecific
Assay_ID	Th. bessarabicum	Ae. caudata	Th. elongatum	Th. intermedium	Am. muticum	Th. ponticum	S. cereale	Ae. speltoides	T. timopheevii	T. urartu	Total
WRC0002	Yes	Yes	Yes	Yes		Yes					5
WRC0004								Yes			1
WRC0005	Yes					Yes	Yes				3
WRC0006								Yes			1
WRC0008		Yes		Yes		Yes					3
WRC0009	Yes	Yes		Yes							3
WRC0010									Yes	Yes	2
WRC0013									Yes	Yes	2
WRC0014								Yes			1
WRC0015		Yes		Yes							2
WRC0016										Yes	1
WRC0017			Yes		Yes	Yes					3
WRC0021									Yes		1
WRC0022	Yes		Yes	Yes		Yes			Yes	Yes	6
WRC0023	Yes	Yes	Yes	Yes	Yes	Yes					6
WRC0024	Yes								Yes	Yes	3
WRC0025		Yes	Yes		Yes				Yes		4
WRC0026		Yes	Yes	Yes	Yes	Yes			Yes		6
WRC0028										Yes	1
WRC0029							Yes				1
WRC0032									Yes	Yes	2
WRC0033	Yes		Yes	Yes		Yes					4
WRC0034							Yes				1
WRC0037	Yes			Yes	Yes		Yes				4
WRC0038			Yes	Yes		Yes		Yes			4
WRC0039				Yes					Yes		2
WRC0040									Yes	Yes	2
WRC0041	Yes	Yes	Yes			Yes					4
WRC0042		Yes	Yes	Yes		Yes		Yes	Yes	Yes	7
WRC0043	Yes		Yes	Yes		Yes	Yes				5
WRC0044			Yes			Yes		Yes	Yes		4
WRC0045										Yes	1
WRC0047			Yes	Yes	Yes	Yes	Yes				5
WRC0049		Yes	Yes	Yes		Yes					4
WRC0051										Yes	1
WRC0052			Yes			Yes			Yes		3
WRC0054								Yes			1
WRC0055									Yes		1
WRC0056					Yes						1
WRC0057					Yes		Yes	Yes			3
WRC0058							Yes				1
WRC0059							Yes	Yes			2
WRC0060				Yes							1
WRC0063	Yes	Yes		Yes		Yes					4
WRC0064								Yes			1
WRC0066					Yes			Yes	Yes		3
WRC0067		Yes									1
WRC0068	Yes					Yes					2
WRC0069			Yes	Yes		Yes					3
WRC0070								Yes	Yes		2
WRC0073								Yes	Yes		2
WRC0074					Yes		Yes				2
WRC0075				Yes	Yes	Yes					3
WRC0076									Yes		1
WRC0077							Yes				1
WRC0079								Yes	Yes		2
WRC0080							Yes				1
WRC0081							Yes				1
WRC0083			Yes			Yes		Yes	Yes		4
WRC0085								Yes	Yes		2
WRC0086							Yes				1
WRC0088	Yes			Yes							2
WRC0089			Yes			Yes	Yes				3
WRC0090					Yes		Yes	Yes			3
WRC0091					Yes		Yes	Yes	Yes		4
WRC0092				Yes		Yes					2
WRC0095					Yes			Yes	Yes		3
WRC0096								Yes	Yes		2
WRC0098									Yes		1
WRC0099					Yes		Yes		Yes		3
WRC0100							Yes	Yes	Yes		3
WRC0102				Yes		Yes					2
WRC0103			Yes	Yes		Yes			Yes		4
WRC0104									Yes		1
WRC0105			Yes	Yes	Yes	Yes		Yes			5
WRC0107		Yes									1
WRC0108		Yes	Yes	Yes	Yes						4
WRC0109	Yes							Yes	Yes		3
WRC0110			Yes	Yes	Yes	Yes			Yes		5
WRC0114		Yes	Yes	Yes	Yes	Yes					5
WRC0120		Yes	Yes	Yes		Yes	Yes				5
WRC0121			Yes			Yes					2
WRC0122	Yes		Yes	Yes	Yes	Yes					5
WRC0124		Yes		Yes							2
WRC0125	Yes		Yes	Yes		Yes	Yes				5
WRC0126	Yes	Yes	Yes	Yes	Yes	Yes					6
WRC0127		Yes						Yes			2
WRC0128		Yes	Yes	Yes		Yes					4
WRC0129	Yes		Yes	Yes		Yes		Yes	Yes		6
WRC0130	Yes	Yes	Yes	Yes		Yes					5
WRC0131	Yes	Yes	Yes	Yes	Yes	Yes	Yes				7
WRC0133	Yes		Yes	Yes		Yes	Yes				5
WRC0134	Yes	Yes					Yes				3
WRC0135			Yes	Yes		Yes					3
WRC0136		Yes	Yes		Yes	Yes					4
WRC0137						Yes					1
WRC0138				Yes	Yes	Yes					3
WRC0139	Yes			Yes	Yes						3
WRC0140							Yes				1
WRC0141	Yes		Yes	Yes		Yes	Yes	Yes			6
WRC0142		Yes	Yes			Yes			Yes		4
WRC0143			Yes			Yes				Yes	3
WRC0144	Yes		Yes	Yes							3
WRC0145										Yes	1
WRC0147									Yes		1
WRC0148			Yes				Yes				2
WRC0149		Yes							Yes		2
WRC0150			Yes	Yes	Yes	Yes					4
WRC0151	Yes		Yes	Yes	Yes	Yes		Yes	Yes	Yes	8
WRC0152					Yes						1
WRC0153						Yes			Yes	Yes	3
WRC0154	Yes			Yes			Yes		Yes		4
WRC0155					Yes						1
WRC0156									Yes	Yes	2
WRC0157		Yes	Yes	Yes	Yes	Yes					5
WRC0159	Yes	Yes	Yes	Yes	Yes	Yes	Yes	Yes			8
WRC0161					Yes		Yes		Yes	Yes	4
WRC0163									Yes	Yes	2
WRC0164	Yes			Yes		Yes			Yes	Yes	5
WRC0166	Yes										1
WRC0168										Yes	1
WRC0169									Yes		1
WRC0170		Yes	Yes	Yes	Yes	Yes					5
WRC0171			Yes	Yes	Yes	Yes					4
WRC0172									Yes		1
WRC0174		Yes									1
WRC0175										Yes	1
WRC0178				Yes					Yes	Yes	3
WRC0179			Yes	Yes		Yes					3
WRC0180		Yes		Yes	Yes	Yes			Yes	Yes	6
WRC0181									Yes	Yes	2
WRC0182			Yes			Yes					2
WRC0183	Yes		Yes	Yes		Yes			Yes	Yes	6
WRC0184	Yes		Yes	Yes	Yes		Yes				5
WRC0187										Yes	1
WRC0188									Yes	Yes	2
WRC0189			Yes								1
WRC0190		Yes	Yes			Yes					3
WRC0191				Yes		Yes	Yes		Yes	Yes	5
WRC0192	Yes	Yes				Yes	Yes				4
WRC0193									Yes	Yes	2
WRC0196		Yes			Yes						2
WRC0197	Yes				Yes		Yes	Yes	Yes		5
WRC0198	Yes		Yes		Yes	Yes		Yes	Yes		6
WRC0199					Yes			Yes	Yes		3
WRC0200				Yes							1
WRC0202			Yes	Yes		Yes	Yes	Yes	Yes		6
WRC0203				Yes			Yes	Yes	Yes		4
WRC0205			Yes	Yes		Yes			Yes		4
WRC0207		Yes	Yes	Yes		Yes					4
WRC0208	Yes		Yes	Yes		Yes	Yes		Yes		6
WRC0210								Yes	Yes		2
WRC0211								Yes	Yes		2
WRC0212										Yes	1
WRC0213			Yes								1
WRC0214							Yes				1
WRC0215								Yes	Yes		2
WRC0217	Yes		Yes			Yes					3
WRC0218	Yes		Yes	Yes		Yes	Yes				5
WRC0219					Yes			Yes	Yes		3
WRC0220			Yes			Yes					2
WRC0221			Yes	Yes		Yes					3
WRC0222			Yes		Yes	Yes		Yes	Yes		5
WRC0223					Yes						1
WRC0224								Yes			1
WRC0225		Yes	Yes	Yes	Yes	Yes		Yes	Yes		7
WRC0226	Yes	Yes	Yes	Yes	Yes	Yes		Yes	Yes		8
WRC0228								Yes	Yes		2
WRC0229	Yes	Yes			Yes	Yes		Yes	Yes		6
WRC0230	Yes		Yes		Yes	Yes		Yes	Yes		6
WRC0232								Yes	Yes		2
WRC0233	Yes						Yes				2
WRC0235		Yes			Yes				Yes		3
WRC0236	Yes	Yes	Yes	Yes	Yes	Yes	Yes	Yes	Yes	Yes	10
WRC0238			Yes	Yes		Yes	Yes		Yes		5
WRC0239			Yes	Yes		Yes	Yes		Yes		5
WRC0240										Yes	1
WRC0242	Yes			Yes		Yes	Yes	Yes	Yes		6
WRC0243		Yes									1
WRC0244		Yes	Yes	Yes		Yes		Yes	Yes		6
WRC0247		Yes									1
WRC0248	Yes		Yes	Yes		Yes					4
WRC0249						Yes			Yes		2
WRC0250			Yes	Yes		Yes					3
WRC0252				Yes							1
WRC0253				Yes		Yes				Yes	3
WRC0254	Yes		Yes	Yes		Yes	Yes				5
WRC0255									Yes		1
WRC0256		Yes			Yes	Yes		Yes			4
WRC0257			Yes	Yes		Yes	Yes				4
WRC0258			Yes	Yes		Yes					3
WRC0259				Yes							1
WRC0260	Yes		Yes		Yes	Yes					4
WRC0262			Yes	Yes		Yes					3
WRC0263	Yes		Yes	Yes	Yes	Yes					5
WRC0264	Yes		Yes	Yes	Yes	Yes			Yes	Yes	7
WRC0265	Yes		Yes	Yes		Yes		Yes	Yes		6
WRC0267	Yes		Yes	Yes			Yes				4
WRC0268									Yes		1
WRC0270	Yes		Yes	Yes		Yes					4
WRC0271			Yes	Yes	Yes	Yes					4
WRC0272		Yes									1
WRC0273				Yes							1
WRC0275	Yes	Yes	Yes	Yes	Yes	Yes					6
WRC0276	Yes	Yes	Yes	Yes	Yes		Yes	Yes	Yes		8
WRC0277		Yes	Yes		Yes	Yes		Yes	Yes		6
WRC0278										Yes	1
WRC0279	Yes	Yes		Yes				Yes			4
WRC0280		Yes		Yes	Yes	Yes		Yes	Yes		6
WRC0281					Yes		Yes	Yes			3
WRC0284	Yes										1
WRC0286			Yes								1
WRC0287				Yes					Yes		2
WRC0288			Yes	Yes		Yes					3
WRC0289	Yes	Yes	Yes	Yes		Yes		Yes	Yes		7
WRC0290					Yes						1
WRC0291		Yes									1
WRC0292	Yes		Yes	Yes		Yes			Yes	Yes	6
WRC0293		Yes	Yes	Yes		Yes					4
WRC0295									Yes	Yes	2
WRC0297		Yes									1
WRC0299				Yes							1
WRC0300			Yes			Yes	Yes	Yes			4
WRC0301					Yes						1
WRC0302									Yes	Yes	2
WRC0304							Yes				1
WRC0307	Yes			Yes	Yes	Yes	Yes		Yes	Yes	7
WRC0308	Yes		Yes	Yes	Yes	Yes	Yes		Yes	Yes	8
WRC0309		Yes						Yes			2
WRC0311	Yes		Yes	Yes		Yes					4
WRC0312			Yes	Yes		Yes			Yes	Yes	5
WRC0314									Yes	Yes	2
WRC0316	Yes		Yes			Yes					3
WRC0317									Yes	Yes	2
WRC0318										Yes	1
WRC0319	Yes	Yes					Yes				3
WRC0321				Yes							1
WRC0324				Yes				Yes			2
WRC0326									Yes	Yes	2
WRC0327									Yes	Yes	2
WRC0329			Yes			Yes					2
WRC0330					Yes		Yes	Yes			3
WRC0331				Yes							1
WRC0332				Yes		Yes	Yes	Yes	Yes	Yes	6
WRC0333										Yes	1
WRC0334							Yes				1
WRC0335		Yes									1
WRC0336			Yes	Yes		Yes	Yes				4
WRC0337				Yes							1
WRC0339	Yes		Yes	Yes		Yes		Yes	Yes		6
WRC0340		Yes	Yes	Yes		Yes		Yes	Yes		6
WRC0341	Yes	Yes	Yes	Yes		Yes		Yes	Yes		7
WRC0342	Yes			Yes		Yes					3
WRC0344							Yes				1
WRC0345	Yes		Yes	Yes		Yes					4
WRC0348		Yes					Yes		Yes		3
WRC0349		Yes									1
WRC0350	Yes		Yes		Yes	Yes			Yes		5
WRC0351				Yes							1
WRC0352				Yes	Yes	Yes	Yes	Yes	Yes		6
WRC0353	Yes		Yes			Yes			Yes		4
WRC0355		Yes	Yes	Yes		Yes					4
WRC0356									Yes		1
WRC0357				Yes							1
WRC0358			Yes		Yes						2
WRC0360			Yes	Yes	Yes	Yes					4
WRC0361								Yes	Yes		2
WRC0362	Yes										1
WRC0363			Yes								1
WRC0364					Yes						1
WRC0365	Yes										1
WRC0366									Yes		1
WRC0367		Yes	Yes	Yes	Yes	Yes		Yes	Yes	Yes	8
WRC0370	Yes	Yes	Yes	Yes		Yes	Yes				6
WRC0371			Yes	Yes	Yes	Yes		Yes			5
WRC0372										Yes	1
WRC0373		Yes	Yes	Yes	Yes	Yes	Yes	Yes			7
WRC0375	Yes										1
WRC0376					Yes			Yes	Yes		3
WRC0377			Yes								1
WRC0378				Yes						Yes	2
WRC0379	Yes		Yes	Yes		Yes		Yes	Yes		6
WRC0380			Yes								1
WRC0381								Yes	Yes	Yes	3
WRC0382		Yes		Yes				Yes	Yes		4
WRC0383			Yes	Yes				Yes			3
WRC0384	Yes	Yes	Yes		Yes	Yes	Yes		Yes	Yes	8
WRC0385			Yes	Yes		Yes					3
WRC0387		Yes									1
WRC0389	Yes		Yes	Yes		Yes			Yes		5
WRC0390		Yes					Yes		Yes		3
WRC0391	Yes	Yes	Yes			Yes	Yes				5
WRC0392	Yes		Yes	Yes		Yes					4
WRC0394	Yes										1
WRC0395				Yes			Yes			Yes	3
WRC0396			Yes	Yes				Yes			3
WRC0397									Yes		1
WRC0399			Yes	Yes	Yes	Yes	Yes		Yes	Yes	7
WRC0400							Yes				1
WRC0401		Yes	Yes		Yes	Yes		Yes			5
WRC0403	Yes	Yes	Yes	Yes		Yes	Yes				6
WRC0404		Yes									1
WRC0405	Yes	Yes	Yes	Yes	Yes	Yes		Yes			7
WRC0406		Yes									1
WRC0409		Yes		Yes							2
WRC0410								Yes			1
WRC0411					Yes				Yes	Yes	3
WRC0412	Yes	Yes	Yes		Yes						4
WRC0413						Yes					1
WRC0415		Yes		Yes		Yes					3
WRC0416							Yes				1
WRC0417		Yes	Yes	Yes		Yes					4
WRC0418	Yes		Yes	Yes		Yes	Yes	Yes	Yes		7
WRC0419				Yes	Yes	Yes					3
WRC0420			Yes								1
WRC0421		Yes	Yes	Yes		Yes	Yes				5
WRC0422								Yes	Yes		2
WRC0423			Yes			Yes					2
WRC0425			Yes						Yes		2
WRC0426	Yes		Yes	Yes		Yes					4
WRC0427									Yes		1
WRC0431		Yes									1
WRC0433					Yes						1
WRC0435			Yes								1
WRC0436	Yes	Yes	Yes	Yes			Yes				5
WRC0437			Yes	Yes							2
WRC0438			Yes			Yes			Yes	Yes	4
WRC0439	Yes		Yes			Yes	Yes				4
WRC0440									Yes	Yes	2
WRC0441										Yes	1
WRC0443					Yes	Yes		Yes			3
WRC0444		Yes	Yes								2
WRC0446			Yes			Yes					2
WRC0447										Yes	1
WRC0448				Yes		Yes	Yes				3
WRC0449									Yes	Yes	2
WRC0451		Yes									1
WRC0453			Yes	Yes		Yes			Yes	Yes	5
WRC0456										Yes	1
WRC0459				Yes		Yes					2
WRC0460	Yes	Yes	Yes	Yes	Yes	Yes		Yes			7
WRC0461	Yes	Yes	Yes	Yes	Yes	Yes	Yes	Yes	Yes	Yes	10
WRC0463										Yes	1
WRC0464			Yes	Yes		Yes					3
WRC0466			Yes	Yes		Yes		Yes	Yes		5
WRC0467	Yes		Yes	Yes		Yes		Yes	Yes		6
WRC0468			Yes	Yes		Yes	Yes		Yes		5
WRC0471	Yes	Yes	Yes	Yes		Yes		Yes			6
WRC0472	Yes	Yes	Yes	Yes	Yes	Yes		Yes		Yes	8
WRC0473						Yes	Yes		Yes	Yes	4
WRC0474				Yes		Yes				Yes	3
WRC0475		Yes	Yes	Yes		Yes	Yes				5
WRC0476		Yes	Yes	Yes		Yes	Yes				5
WRC0477				Yes	Yes		Yes	Yes	Yes		5
WRC0478			Yes	Yes		Yes			Yes		4
WRC0481									Yes		1
WRC0482		Yes	Yes				Yes		Yes		4
WRC0484		Yes							Yes		2
WRC0485				Yes		Yes		Yes	Yes		4
WRC0488			Yes	Yes	Yes	Yes					4
WRC0489			Yes	Yes		Yes		Yes	Yes		5
WRC0490								Yes	Yes		2
WRC0492	Yes		Yes	Yes	Yes	Yes					5
WRC0494		Yes	Yes	Yes	Yes	Yes		Yes	Yes		7
WRC0495								Yes	Yes		2
WRC0496								Yes	Yes		2
WRC0498					Yes			Yes	Yes		3
WRC0499		Yes				Yes					2
WRC0500								Yes	Yes		2
WRC0502					Yes						1
WRC0503					Yes				Yes		2
WRC0504			Yes	Yes	Yes	Yes		Yes			5
WRC0505				Yes	Yes	Yes		Yes			4
WRC0507	Yes										1
WRC0508	Yes		Yes	Yes	Yes	Yes	Yes		Yes		7
WRC0509					Yes						1
WRC0511				Yes					Yes		2
WRC0513							Yes				1
WRC0514		Yes	Yes	Yes				Yes	Yes		5
WRC0515			Yes	Yes							2
WRC0516		Yes			Yes						2
WRC0518		Yes	Yes	Yes		Yes	Yes				5
WRC0519				Yes							1
WRC0520			Yes	Yes		Yes					3
WRC0521			Yes	Yes		Yes			Yes	Yes	5
WRC0522	Yes			Yes		Yes	Yes				4
WRC0523		Yes	Yes	Yes		Yes		Yes	Yes	Yes	7
WRC0525			Yes								1
WRC0526				Yes							1
WRC0527	Yes		Yes	Yes		Yes	Yes				5
WRC0530			Yes			Yes					2
WRC0531	Yes		Yes		Yes			Yes	Yes		5
WRC0532	Yes		Yes		Yes						3
WRC0533		Yes		Yes							2
WRC0534		Yes		Yes							2
WRC0535			Yes	Yes		Yes			Yes		4
WRC0536	Yes		Yes			Yes	Yes				4
WRC0538	Yes	Yes	Yes	Yes							4
WRC0542			Yes	Yes	Yes	Yes					4
WRC0543			Yes	Yes							2
WRC0544		Yes	Yes	Yes	Yes	Yes	Yes				6
WRC0549			Yes								1
WRC0551			Yes	Yes		Yes		Yes			4
WRC0552				Yes							1
WRC0553		Yes	Yes	Yes	Yes	Yes					5
WRC0554	Yes										1
WRC0555							Yes				1
WRC0556								Yes			1
WRC0557			Yes	Yes	Yes	Yes		Yes			5
WRC0558				Yes	Yes						2
WRC0559			Yes						Yes		2
WRC0560									Yes	Yes	2
WRC0562		Yes									1
WRC0563	Yes		Yes			Yes					3
WRC0566									Yes	Yes	2
WRC0568	Yes		Yes	Yes		Yes					4
WRC0569		Yes	Yes	Yes		Yes			Yes	Yes	6
WRC0570				Yes			Yes				2
WRC0571	Yes		Yes	Yes		Yes	Yes				5
WRC0574										Yes	1
WRC0575	Yes		Yes								2
WRC0576							Yes				1
WRC0577									Yes		1
WRC0578		Yes	Yes	Yes	Yes	Yes		Yes			6
WRC0579						Yes		Yes	Yes		3
WRC0580	Yes										1
WRC0581				Yes			Yes		Yes	Yes	4
WRC0586									Yes	Yes	2
WRC0588		Yes	Yes	Yes		Yes	Yes				5
WRC0590	Yes										1
WRC0592		Yes									1
WRC0595		Yes									1
WRC0596	Yes	Yes	Yes	Yes		Yes		Yes			6
WRC0597			Yes	Yes		Yes	Yes		Yes	Yes	6
WRC0599			Yes	Yes		Yes			Yes	Yes	5
WRC0601		Yes	Yes	Yes		Yes	Yes	Yes			6
WRC0602			Yes	Yes							2
WRC0605								Yes	Yes	Yes	3
WRC0606									Yes		1
WRC0607	Yes				Yes		Yes			Yes	4
WRC0608	Yes	Yes	Yes	Yes		Yes	Yes			Yes	7
WRC0609									Yes		1
WRC0610								Yes			1
WRC0611			Yes	Yes		Yes	Yes				4
WRC0612				Yes				Yes	Yes		3
WRC0613		Yes									1
WRC0614	Yes	Yes	Yes	Yes	Yes	Yes	Yes	Yes			8
WRC0615									Yes		1
WRC0617			Yes				Yes	Yes	Yes		4
WRC0618				Yes			Yes				2
WRC0619				Yes				Yes	Yes		3
WRC0620			Yes	Yes		Yes					3
WRC0621		Yes			Yes						2
WRC0622	Yes			Yes			Yes				3
WRC0623	Yes	Yes	Yes	Yes	Yes	Yes			Yes		7
WRC0624	Yes	Yes	Yes	Yes		Yes					5
WRC0625			Yes	Yes		Yes		Yes	Yes		5
WRC0626		Yes		Yes							2
WRC0628							Yes				1
WRC0629	Yes	Yes		Yes				Yes	Yes		5
WRC0632								Yes			1
WRC0633	Yes	Yes	Yes			Yes	Yes				5
WRC0634		Yes									1
WRC0636	Yes	Yes		Yes		Yes					4
WRC0637		Yes		Yes							2
WRC0638								Yes		Yes	2
WRC0639	Yes				Yes	Yes	Yes				4
WRC0640									Yes		1
WRC0644								Yes	Yes		2
WRC0645		Yes	Yes	Yes		Yes					4
WRC0646	Yes		Yes	Yes	Yes	Yes	Yes	Yes	Yes		8
WRC0649						Yes					1
WRC0650									Yes		1
WRC0651		Yes		Yes		Yes	Yes		Yes		5
WRC0653		Yes	Yes	Yes	Yes			Yes			5
WRC0655			Yes	Yes		Yes		Yes			4
WRC0657		Yes						Yes	Yes		3
WRC0658								Yes	Yes		2
WRC0660			Yes								1
WRC0661								Yes	Yes		2
WRC0662		Yes									1
WRC0664										Yes	1
WRC0665			Yes	Yes	Yes	Yes	Yes	Yes	Yes	Yes	8
WRC0666					Yes				Yes	Yes	3
WRC0668	Yes	Yes	Yes	Yes	Yes	Yes					6
WRC0669			Yes			Yes		Yes			3
WRC0670			Yes			Yes					2
WRC0671	Yes	Yes	Yes	Yes		Yes			Yes		6
WRC0672		Yes	Yes	Yes	Yes	Yes					5
WRC0673									Yes	Yes	2
WRC0675							Yes				1
WRC0676	Yes	Yes			Yes						3
WRC0677								Yes	Yes		2
WRC0679		Yes		Yes	Yes	Yes					4
WRC0681			Yes								1
WRC0682		Yes									1
WRC0683					Yes						1
WRC0684	Yes		Yes	Yes	Yes	Yes					5
WRC0685	Yes		Yes		Yes						3
WRC0686	Yes	Yes	Yes	Yes	Yes	Yes					6
WRC0688			Yes	Yes	Yes	Yes			Yes	Yes	6
WRC0690			Yes								1
WRC0691		Yes									1
WRC0692			Yes			Yes	Yes				3
WRC0694				Yes		Yes					2
WRC0697	Yes		Yes	Yes		Yes					4
WRC0698			Yes		Yes						2
WRC0699				Yes							1
WRC0700				Yes		Yes			Yes		3
WRC0701	Yes		Yes	Yes		Yes		Yes	Yes		6
WRC0703	Yes	Yes	Yes	Yes	Yes	Yes		Yes			7
WRC0704	Yes		Yes			Yes	Yes		Yes		5
WRC0706	Yes		Yes	Yes		Yes					4
WRC0709								Yes			1
WRC0710		Yes	Yes	Yes	Yes	Yes			Yes		6
WRC0711		Yes		Yes	Yes			Yes	Yes	Yes	6
WRC0712			Yes			Yes					2
WRC0713										Yes	1
WRC0714									Yes		1
WRC0717								Yes			1
WRC0718	Yes		Yes	Yes		Yes	Yes				5
WRC0719	Yes			Yes	Yes	Yes					4
WRC0720									Yes	Yes	2
WRC0721				Yes						Yes	2
WRC0725	Yes		Yes	Yes		Yes				Yes	5
WRC0726			Yes		Yes	Yes					3
WRC0728	Yes										1
WRC0729		Yes			Yes						2
WRC0730									Yes	Yes	2
WRC0731	Yes		Yes	Yes	Yes	Yes			Yes		6
WRC0732	Yes		Yes	Yes		Yes	Yes				5
WRC0733	Yes		Yes				Yes				3
WRC0734		Yes	Yes	Yes		Yes		Yes	Yes		6
WRC0735				Yes	Yes						2
WRC0737	Yes	Yes	Yes	Yes	Yes	Yes	Yes	Yes			8
WRC0738									Yes		1
WRC0739			Yes			Yes					2
WRC0740	Yes										1
WRC0743				Yes							1
WRC0744				Yes							1
WRC0745				Yes						Yes	2
WRC0746	Yes	Yes	Yes	Yes		Yes					5
WRC0747	Yes		Yes		Yes	Yes		Yes	Yes	Yes	7
WRC0748				Yes							1
WRC0749							Yes				1
WRC0750	Yes	Yes	Yes	Yes	Yes	Yes	Yes		Yes	Yes	9
WRC0751		Yes	Yes	Yes		Yes	Yes				5
WRC0752	Yes						Yes				2
WRC0753	Yes		Yes	Yes		Yes					4
WRC0754									Yes	Yes	2
WRC0755								Yes	Yes	Yes	3
WRC0760					Yes				Yes		2
WRC0761		Yes									1
WRC0762		Yes						Yes	Yes	Yes	4
WRC0763	Yes		Yes	Yes		Yes			Yes		5
WRC0764		Yes	Yes	Yes		Yes		Yes	Yes		6
WRC0765								Yes			1
WRC0767			Yes	Yes							2
WRC0768			Yes	Yes		Yes	Yes				4
WRC0769			Yes		Yes	Yes					3
WRC0771	Yes		Yes	Yes	Yes						4
WRC0772	Yes		Yes								2
WRC0773									Yes		1
WRC0774			Yes	Yes		Yes					3
WRC0775								Yes	Yes		2
WRC0776								Yes	Yes		2
WRC0777	Yes		Yes	Yes		Yes	Yes	Yes			6
WRC0778	Yes	Yes	Yes	Yes		Yes					5
WRC0779				Yes			Yes				2
WRC0780								Yes	Yes		2
WRC0784									Yes		1
WRC0785			Yes	Yes					Yes		3
WRC0789		Yes		Yes	Yes	Yes					4
WRC0790								Yes	Yes		2
WRC0793		Yes	Yes			Yes					3
WRC0794									Yes		1
WRC0800									Yes		1
WRC0801			Yes		Yes	Yes				Yes	4
WRC0802									Yes		1
WRC0803	Yes		Yes			Yes		Yes	Yes		5
WRC0804			Yes		Yes	Yes			Yes	Yes	5
WRC0806			Yes				Yes	Yes			3
WRC0808					Yes						1
WRC0811	Yes	Yes	Yes	Yes	Yes	Yes	Yes			Yes	8
WRC0812	Yes			Yes		Yes	Yes				4
WRC0814										Yes	1
WRC0815		Yes									1
WRC0816	Yes		Yes	Yes	Yes	Yes					5
WRC0818							Yes				1
WRC0819	Yes	Yes	Yes			Yes					4
WRC0820					Yes						1
WRC0821									Yes		1
WRC0822			Yes	Yes		Yes					3
WRC0823	Yes								Yes	Yes	3
WRC0824							Yes				1
WRC0825	Yes		Yes	Yes	Yes	Yes		Yes	Yes	Yes	8
WRC0826		Yes									1
WRC0827					Yes						1
WRC0828	Yes		Yes	Yes		Yes	Yes				5
WRC0829			Yes	Yes	Yes	Yes			Yes		5
WRC0830					Yes				Yes		2
WRC0832	Yes	Yes	Yes	Yes	Yes		Yes				6
WRC0834		Yes									1
WRC0837									Yes		1
WRC0839		Yes									1
WRC0841				Yes		Yes		Yes			3
WRC0844					Yes						1
WRC0845			Yes	Yes	Yes	Yes					4
WRC0847	Yes		Yes	Yes	Yes			Yes			5
WRC0848		Yes				Yes	Yes				3
WRC0849						Yes		Yes	Yes		3
WRC0850	Yes	Yes	Yes	Yes			Yes				5
WRC0851	Yes		Yes	Yes	Yes	Yes	Yes				6
WRC0852	Yes	Yes	Yes	Yes	Yes	Yes					6
WRC0853				Yes	Yes				Yes		3
WRC0855			Yes								1
WRC0859				Yes	Yes						2
WRC0866		Yes	Yes	Yes		Yes	Yes		Yes	Yes	7
WRC0868									Yes		1
WRC0869									Yes	Yes	2
WRC0871	Yes		Yes	Yes	Yes	Yes			Yes	Yes	7
WRC0872			Yes		Yes						2
WRC0873		Yes		Yes							2
WRC0874	Yes			Yes							2
WRC0875		Yes	Yes			Yes	Yes	Yes			5
WRC0876		Yes									1
WRC0879	Yes		Yes			Yes			Yes	Yes	5
WRC0880		Yes	Yes		Yes	Yes					4
WRC0883							Yes				1
WRC0884									Yes	Yes	2
WRC0885	Yes		Yes				Yes				3
WRC0886	Yes		Yes	Yes	Yes	Yes					5
WRC0887	Yes		Yes	Yes							3
WRC0892					Yes	Yes		Yes	Yes	Yes	5
WRC0893			Yes			Yes			Yes	Yes	4
WRC0895			Yes	Yes		Yes			Yes	Yes	5
WRC0898			Yes			Yes	Yes				3
WRC0899									Yes		1
WRC0900									Yes		1
WRC0902					Yes						1
WRC0907	Yes		Yes			Yes		Yes	Yes		5
WRC0908		Yes	Yes	Yes		Yes	Yes				5
WRC0909	Yes					Yes					2
WRC0910			Yes	Yes	Yes	Yes			Yes		5
WRC0911	Yes		Yes	Yes		Yes	Yes				5
WRC0913			Yes	Yes	Yes	Yes					4
WRC0914	Yes	Yes		Yes	Yes	Yes	Yes	Yes	Yes		8
WRC0916					Yes						1
WRC0917				Yes		Yes					2
WRC0918					Yes			Yes			2
WRC0919	Yes		Yes	Yes		Yes		Yes			5
WRC0922			Yes	Yes		Yes					3
WRC0923		Yes	Yes	Yes	Yes	Yes		Yes	Yes		7
WRC0924			Yes	Yes		Yes					3
WRC0926			Yes	Yes	Yes	Yes					4
WRC0927	Yes					Yes		Yes	Yes		4
WRC0929			Yes								1
WRC0930			Yes			Yes		Yes	Yes		4
WRC0931			Yes	Yes		Yes	Yes		Yes		5
WRC0932					Yes						1
WRC0933				Yes							1
WRC0934				Yes			Yes				2
WRC0936				Yes							1
WRC0937		Yes									1
WRC0938					Yes			Yes			2
WRC0939					Yes						1
WRC0940								Yes	Yes		2
WRC0941	Yes		Yes	Yes		Yes			Yes		5
WRC0944	Yes										1
WRC0946				Yes							1
WRC0948				Yes					Yes		2
WRC0949				Yes	Yes		Yes			Yes	4
WRC0951			Yes	Yes		Yes					3
WRC0952		Yes	Yes	Yes	Yes	Yes					5
WRC0953		Yes							Yes	Yes	3
WRC0954		Yes	Yes	Yes	Yes	Yes	Yes	Yes	Yes	Yes	9
WRC0955	Yes	Yes		Yes					Yes		4
WRC0956									Yes		1
WRC0957					Yes				Yes		2
WRC0959	Yes			Yes	Yes	Yes		Yes			5
WRC0960				Yes		Yes					2
WRC0961		Yes									1
WRC0962									Yes		1
WRC0963									Yes		1
WRC0964				Yes		Yes	Yes				3
WRC0965	Yes	Yes		Yes			Yes	Yes			5
WRC0969		Yes									1
WRC0970						Yes					1
WRC0971				Yes	Yes	Yes					3
WRC0972					Yes						1
WRC0975		Yes									1
WRC0976		Yes									1
WRC0978										Yes	1
WRC0980	Yes		Yes	Yes	Yes	Yes					5
WRC0981									Yes		1
WRC0982			Yes	Yes		Yes					3
WRC0983	Yes		Yes	Yes		Yes					4
WRC0984				Yes	Yes	Yes	Yes				4
WRC0985		Yes									1
WRC0986					Yes				Yes		2
WRC0987		Yes									1
WRC0988				Yes							1
WRC0990									Yes		1
WRC0992					Yes						1
WRC0993		Yes		Yes		Yes					3
WRC0994	Yes	Yes		Yes							3
WRC0995	Yes			Yes	Yes				Yes		4
WRC0997			Yes		Yes						2
WRC0998			Yes			Yes	Yes	Yes			4
WRC1000				Yes							1
