## Supplementary Data S3 for "Rapid identification of homozygosity and site of wild relative introgressions in wheat through chromosome-specific KASP genotyping assays"

### Sheet: Sheet1
Data S3 BLASTN and BLASTX results for all chromosome-specific SNPs.
Assay_ID	Chr_specificty	total_contigs	contig_regions	Transcript	Gene	Type	Description
WRC0002	1A	1	chr1A:7294417-7294567
WRC0004	1A	2	chr1A:36569574-36569674|chr1D:37221045-37221104
WRC0005	1A	2	chr1A:49288425-49288611|chr1D:49943681-49943704
WRC0006	1A	1	chr1A:53900436-53900583
WRC0008	1A	1	chr1A:96360433-96360533
WRC0009	1A	3	chr1A:96360484-96360694|chr1D:79095811-79095870|chr1B:130002395-130002565	TraesCS1A02G099600.1	TraesCS1A02G099600	protein_coding
WRC0010	1A	2	chr1A:101380353-101380453|chr1B:162813204-162813304
WRC0013	1A	1	chr1A:180412449-180412640
WRC0015	1A	3	chr1A:186993396-186993592|chr1D:127931555-127931554|chr1B:228174957-228174956
WRC0016	1A	1	chr1A:202098900-202099093
WRC0017	1A	1	chr1A:202099082-202099258
WRC0022	1A	1	chr1A:292077729-292077923
WRC0023	1A	3	chr1A:310254594-310254694|chr1B:341135658-341135758|chr1D:235673389-235673489	TraesCS1A02G174000.2	TraesCS1A02G174000	protein_coding
WRC0024	1A	1	chr1A:333626250-333626439
WRC0025	1A	1	chr1A:343408841-343408983
WRC0026	1A	1	chr1A:366133562-366133690
WRC0028	1A	2	chr1A:377426958-377427152|chr1B:409627307-409627499
WRC0029	1A	3	chr1A:420064886-420065078|chr1D:324702356-324702548|chr1B:437187451-437187611
WRC0032	1A	1	chr1A:439847791-439847986
WRC0033	1A	1	chr1A:439847951-439848099
WRC0037	1A	3	chr1A:490411952-490412098|chr1D:394672602-394672748|chr1B:526748173-526748319	TraesCS1A02G295300.1	TraesCS1A02G295300	protein_coding	Ammonium transporter
WRC0038	1A	1	chr1A:499786102-499786275
WRC0039	1A	1	chr1A:499786209-499786403
WRC0040	1A	1	chr1A:517489099-517489293	TraesCS1A02G328400.1	TraesCS1A02G328400	protein_coding
WRC0041	1A	1	chr1A:522519961-522520087
WRC0042	1A	1	chr1A:522520013-522520132
WRC0043	1A	3	chr1A:531237131-531237231|chr1B:584155802-584155899|chr1D:432795724-432795823	TraesCS1A02G341700.1	TraesCS1A02G341700	protein_coding
WRC0044	1A	1	chr1A:552844466-552844657
WRC0045	1A	3	chr1A:581868283-581868593|chr1B:674808378-674808685|chr1D:484552961-484553271	TraesCS1A02G427500.1	TraesCS1A02G427500	protein_coding
WRC0047	1B	2	chr1B:15142324-15142424|chr1A:11895516-11895616	TraesCS1B02G030700.1	TraesCS1B02G030700	protein_coding
WRC0049	1B	2	chr1B:24491752-24491948|chr1A:16447597-16447715
WRC0051	1B	1	chr1B:51988897-51989012
WRC0052	1B	1	chr1B:66937742-66937880
WRC0054	1B	1	chr1B:74711617-74711710
WRC0055	1B	1	chr1B:96515445-96515545
WRC0056	1B	1	chr1B:107509850-107510013
WRC0057	1B	1	chr1B:107509865-107510061
WRC0058	1B	1	chr1B:115283752-115283852
WRC0059	1B	1	chr1B:122350451-122350589
WRC0064	1B	3	chr1B:168974173-168974368|chr1A:116697615-116697776|chr1D:110735770-110735916
WRC0066	1B	1	chr1B:218443443-218443631
WRC0068	1B	1	chr1B:246783124-246783282
WRC0069	1B	1	chr1B:259026852-259027004
WRC0070	1B	3	chr1B:263269993-263270093|chr1D:188465501-188465600|chr1A:219894731-219894830	TraesCS1B02G155600.2	TraesCS1B02G155600	protein_coding
WRC0073	1B	1	chr1B:326924130-326924327
WRC0074	1B	1	chr1B:332750256-332750363	TraesCS1B02G185800.1	TraesCS1B02G185800	protein_coding
WRC0075	1B	1	chr1B:332750257-332750446	TraesCS1B02G185800.1	TraesCS1B02G185800	protein_coding
WRC0076	1B	1	chr1B:333628901-333629001
WRC0077	1B	3	chr1B:359198198-359198298|chr1D:253217431-253217531|chr1A:325049874-325049972
WRC0079	1B	1	chr1B:409633117-409633217
WRC0080	1B	2	chr1B:451077272-451077372|chr1D:335272744-335272833	TraesCS1B02G255900.2	TraesCS1B02G255900	protein_coding
WRC0081	1B	3	chr1B:455984464-455984650|chr1A:440073125-440073311|chr1D:340523777-340523963	TraesCS1B02G258600.1	TraesCS1B02G258600	protein_coding
WRC0083	1B	3	chr1B:466938466-466938634|chr1D:346664793-346664889|chr1A:447007411-447007517
WRC0085	1B	1	chr1B:510980431-510980531	TraesCS1B02G293300.1	TraesCS1B02G293300	protein_coding
WRC0086	1B	1	chr1B:523213751-523213945
WRC0088	1B	1	chr1B:524161725-524161913	TraesCS1B02G303300.1	TraesCS1B02G303300	protein_coding
WRC0089	1B	1	chr1B:553822259-553822451	TraesCS1B02G327700.1	TraesCS1B02G327700	protein_coding
WRC0090	1B	1	chr1B:553822438-553822631	TraesCS1B02G327700.1	TraesCS1B02G327700	protein_coding
WRC0091	1B	2	chr1B:568568678-568568778|chr1A:516786447-516786547	TraesCS1B02G340600.1	TraesCS1B02G340600	protein_coding	Signal recognition particle 54 kDa protein
WRC0092	1B	3	chr1B:571060327-571060427|chr1A:518019294-518019392|chr1D:422056065-422056163	TraesCS1B02G342600.1	TraesCS1B02G342600	protein_coding
WRC0095	1B	1	chr1B:604146301-604146401
WRC0096	1B	1	chr1B:629486714-629486856
WRC0098	1B	1	chr1B:670180585-670180777	TraesCS1B02G454800.1	TraesCS1B02G454800	protein_coding
WRC0099	1B	1	chr1B:670180650-670180837	TraesCS1B02G454800.2	TraesCS1B02G454800	protein_coding
WRC0100	1B	1	chr1B:670180776-670180969	TraesCS1B02G454800.1	TraesCS1B02G454800	protein_coding
WRC0102	1D	1	chr1D:6399438-6399538
WRC0103	1D	1	chr1D:7350427-7350583	TraesCS1D02G015900.1	TraesCS1D02G015900	protein_coding
WRC0104	1D	2	chr1D:7350633-7350781|chr1B:9596491-9596591	TraesCS1D02G015900.1	TraesCS1D02G015900	protein_coding
WRC0105	1D	1	chr1D:10382915-10383015
WRC0107	1D	1	chr1D:30704745-30704939
WRC0108	1D	1	chr1D:38908346-38908530	TraesCS1D02G059000.1	TraesCS1D02G059000	protein_coding
WRC0109	1D	3	chr1D:41152663-41152841|chr1B:60720236-60720414|chr1A:40895508-40895686
WRC0110	1D	3	chr1D:48885154-48885275|chr1B:68945064-68945185|chr1A:48784875-48784949	TraesCS1D02G067200.1	TraesCS1D02G067200	protein_coding
WRC0114	1D	1	chr1D:112770008-112770200
WRC0120	1D	2	chr1D:205481645-205481745|chr1A:262841728-262841826
WRC0121	1D	1	chr1D:208097002-208097194
WRC0122	1D	2	chr1D:225709006-225709106|chr1B:325816731-325816831	TraesCS1D02G159600.1	TraesCS1A02G162800	protein_coding
WRC0124	1D	2	chr1D:256078007-256078107|chr1A:328716739-328716820
WRC0127	1D	2	chr1D:279233898-279234006|chr1B:378943803-378943905
WRC0128	1D	1	chr1D:279233900-279234061
WRC0129	1D	1	chr1D:324619398-324619519
WRC0130	1D	3	chr1D:327930443-327930543|chr1B:442067277-442067372|chr1A:408488564-408488659
WRC0133	1D	3	chr1D:360389245-360389388|chr1B:482453150-482453293|chr1A:459949026-459949169	TraesCS1D02G264600.1	TraesCS1D02G264600	protein_coding
WRC0134	1D	3	chr1D:364384790-364384980|chr1A:463400741-463400931|chr1B:487679926-487680113	TraesCS1D02G268800.1	TraesCS1D02G268800	protein_coding
WRC0135	1D	3	chr1D:364384995-364385151|chr1A:463400946-463401102|chr1B:487680131-487680287	TraesCS1D02G268800.1	TraesCS1D02G268800	protein_coding
WRC0136	1D	1	chr1D:380776405-380776592
WRC0137	1D	1	chr1D:394448886-394449022
WRC0138	1D	1	chr1D:394448813-394448961
WRC0139	1D	2	chr1D:405764565-405764665|chr1B:545801213-545801313	TraesCS1D02G309900.1	TraesCS1D02G309900	protein_coding
WRC0141	1D	2	chr1D:448013485-448013585|chr1B:613416839-613416894
WRC0142	1D	1	chr1D:472534362-472534451
WRC0143	1D	1	chr1D:477907563-477907755
WRC0144	1D	1	chr1D:477907766-477907916
WRC0145	1D	1	chr1D:477907775-477907928
WRC0147	1D	1	chr1D:492893187-492893371	TraesCS1D02G450600.1	TraesCS1D02G450600	protein_coding
WRC0148	2A	2	chr2A:2379581-2379706|chr2D:2540891-2541016
WRC0149	2A	1	chr2A:14967646-14967841	TraesCS2A02G033400.1	TraesCS2A02G033400	protein_coding
WRC0150	2A	1	chr2A:16523759-16523912	TraesCS2A02G040000.1	TraesCS2A02G040000	protein_coding
WRC0151	2A	1	chr2A:16525696-16525836	TraesCS2A02G040000.1	TraesCS2A02G040000	protein_coding
WRC0152	2A	2	chr2A:79205226-79205326|chr2D:78764406-78764495
WRC0153	2A	3	chr2A:81784341-81784441|chr2D:81326101-81326156|chr2B:133169181-133169236
WRC0155	2A	2	chr2A:126996126-126996226|chr2B:175459359-175459459
WRC0156	2A	1	chr2A:127000328-127000519
WRC0157	2A	1	chr2A:127000463-127000563
WRC0159	2A	1	chr2A:127000514-127000659
WRC0161	2A	2	chr2A:166850783-166850964|chr2D:157135261-157135330
WRC0163	2A	1	chr2A:192195351-192195546
WRC0164	2A	1	chr2A:240803566-240803758
WRC0166	2A	3	chr2A:312315815-312315957|chr2D:228436008-228436150|chrUn:156529967-156530109	TraesCS2A02G237500.1	TraesCS2A02G237500	protein_coding
WRC0168	2A	1	chr2A:333730296-333730460
WRC0169	2A	1	chr2A:333730399-333730591
WRC0170	2A	1	chr2A:333730463-333730655
WRC0171	2A	3	chr2A:394021416-394021516|chr2B:393464490-393464574|chr2D:324594531-324594615
WRC0172	2A	1	chr2A:401202018-401202210
WRC0175	2A	2	chr2A:415264874-415265065|chr2D:317876134-317876325	TraesCS2D02G261000.2	TraesCS2D02G261000	protein_coding
WRC0178	2A	1	chr2A:474654569-474654759
WRC0179	2A	1	chr2A:528109093-528109282
WRC0180	2A	1	chr2A:529635529-529635629
WRC0181	2A	1	chr2A:579831107-579831212
WRC0182	2A	3	chr2A:573368458-573368558|chr2D:416860333-416860433|chr2B:488867515-488867615	TraesCS2A02G339400.1	TraesCS2A02G339400	protein_coding
WRC0183	2A	2	chr2A:572049111-572049266|chr2B:490344098-490344253
WRC0184	2A	3	chr2A:569584919-569585019|chr2D:420525583-420525683|chr2B:492958059-492958159	TraesCS2A02G335700.2	TraesCS2A02G335700	protein_coding
WRC0187	2A	1	chr2A:608032939-608033039
WRC0188	2A	1	chr2A:608610877-608611072	TraesCS2A02G364600.1	TraesCS2A02G364600	protein_coding
WRC0189	2A	1	chr2A:654873745-654873845
WRC0190	2A	3	chr2A:669752488-669752587|chr2B:619682149-619682245|chr6B:500210488-500210562	TraesCS2A02G412100.1	TraesCS2A02G412100	protein_coding	Trehalose 6-phosphate phosphatase
WRC0191	2A	1	chr2A:673007099-673007291
WRC0193	2A	2	chr2A:706919715-706919815|chr2B:680063676-680063775
WRC0196	2B	1	chr2B:6376902-6377098
WRC0197	2B	3	chr2B:7428699-7428799|chr2D:3789154-3789254|chr2A:2638935-2639035	TraesCS2B02G015500.1	TraesCS2B02G015500	protein_coding
WRC0198	2B	1	chr2B:7436335-7436440
WRC0199	2B	2	chr2B:7436573-7436766|chr2A:2647315-2647438	TraesCS2B02G015500.1	TraesCS2B02G015500	protein_coding
WRC0200	2B	1	chr2B:80629940-80630050
WRC0202	2B	1	chr2B:105375797-105375963
WRC0203	2B	1	chr2B:122265797-122265989	TraesCS2B02G154200.1	TraesCS2B02G154200	protein_coding
WRC0205	2B	1	chr2B:165520519-165520619
WRC0207	2B	3	chr2B:188150801-188150904|chr2B:188261407-188261510|chr4A:598453880-598453983	TraesCS2B02G207400.1	TraesCS2B02G207400	protein_coding
WRC0208	2B	3	chr2B:188719278-188719378|chr2A:139963823-139963923|chr2D:133039485-133039582	TraesCS2B02G208000.2	TraesCS2B02G208000	protein_coding
WRC0210	2B	3	chr2B:245008261-245008361|chr2D:188883749-188883847|chr2A:203003995-203004093
WRC0211	2B	3	chr2B:258656773-258656873|chr2D:204499657-204499732|chr2A:278913609-278913667
WRC0212	2B	3	chr2B:265434976-265435165|chr2A:241974864-241975053|chr2D:213709476-213709665
WRC0213	2B	3	chr2B:265435008-265435198|chr2A:241974896-241975086|chr2D:213709508-213709698
WRC0215	2B	1	chr2B:335419034-335419165
WRC0217	2B	1	chr2B:339108554-339108654
WRC0218	2B	1	chr2B:346669582-346669682
WRC0219	2B	3	chr2B:359866839-359866939|chr2A:389219252-389219352|chr2D:308024854-308024954	TraesCS2B02G267200.2	TraesCS2B02G267200	protein_coding
WRC0220	2B	2	chr2B:373496562-373496679|chr3B:568569845-568569926
WRC0221	2B	1	chr2B:393464538-393464638
WRC0222	2B	2	chr2B:421708159-421708259|chr2D:354743724-354743787
WRC0223	2B	2	chr2B:423904693-423904793|chr2A:476397775-476397866
WRC0224	2B	1	chr2B:440223468-440223568
WRC0225	2B	1	chr2B:445686268-445686441
WRC0226	2B	3	chr2B:454019108-454019208|chr2D:383560478-383560536|chr2A:518336853-518336911
WRC0228	2B	2	chr2B:496637805-496637905|chr2D:423439520-423439620	TraesCS2B02G350300.1	TraesCS2B02G350300	protein_coding
WRC0229	2B	1	chr2B:539290289-539290416
WRC0230	2B	1	chr2B:539290274-539290431
WRC0232	2B	2	chr2B:592586109-592586231|chr2D:505534628-505534750	TraesCS2B02G414700.1	TraesCS2B02G414700	protein_coding
WRC0233	2B	2	chr2B:594097522-594097655|chr2A:651082425-651082558	TraesCS2B02G415500.1	TraesCS2B02G415500	protein_coding
WRC0235	2B	3	chr2B:625544266-625544399|chr2D:527906696-527906829|chr2A:672773188-672773321	TraesCS2B02G435300.1	TraesCS2B02G435300	protein_coding
WRC0236	2B	3	chr2B:625544261-625544406|chr2D:527906691-527906836|chr2A:672773183-672773324	TraesCS2B02G435300.1	TraesCS2B02G435300	protein_coding
WRC0238	2B	1	chr2B:636112078-636112255	TraesCS2B02G442800.2	TraesCS2B02G442800	protein_coding
WRC0239	2B	1	chr2B:636112065-636112254	TraesCS2B02G442800.2	TraesCS2B02G442800	protein_coding
WRC0240	2B	1	chr2B:678026135-678026309
WRC0242	2B	1	chr2B:710988127-710988227	TraesCS2B02G516100.1	TraesCS2B02G516100	protein_coding
WRC0243	2B	2	chr2B:743328948-743329139|chr2D:609243694-609243885	TraesCS2B02G546300.1	TraesCS2B02G546300	protein_coding
WRC0244	2B	2	chr2B:743329095-743329240|chr2D:609243841-609243986	TraesCS2B02G546300.1	TraesCS2B02G546300	protein_coding
WRC0247	2B	2	chr2B:745579893-745580082|chr2D:610065407-610065479	TraesCS2B02G549200.1	TraesCS2B02G549200	protein_coding
WRC0248	2B	1	chr2B:777830336-777830523
WRC0249	2B	1	chr2B:778785297-778785491	TraesCS2B02G593900.1	TraesCS2B02G593900	protein_coding
WRC0250	2D	1	chr2D:2363037-2363184	TraesCS2D02G003700.1	TraesCS2D02G003700	protein_coding
WRC0252	2D	1	chr2D:13930163-13930282
WRC0253	2D	2	chr2D:30748830-30748993|chr2A:33044576-33044739	TraesCS2D02G073400.1	TraesCS2D02G073400	protein_coding	Dihydrolipoamide acetyltransferase component of pyruvate dehydrogenase complex
WRC0255	2D	1	chr2D:36659900-36660073	TraesCS2D02G084600.1	TraesCS2D02G084600	protein_coding
WRC0256	2D	2	chr2D:38237285-38237476|chr2B:66805711-66805902	TraesCS2D02G088500.1	TraesCS2D02G088500	protein_coding
WRC0257	2D	1	chr2D:47306677-47306870
WRC0260	2D	1	chr2D:132699246-132699346	TraesCS2D02G188900.1	TraesCS2D02G188900	protein_coding
WRC0262	2D	3	chr2D:170104156-170104342|chr7B:17439131-17439272|chr2A:179916831-179917017
WRC0263	2D	3	chr2D:212925282-212925382|chr2B:269375917-269376017|chr2A:267884838-267884920
WRC0264	2D	1	chr2D:229795602-229795734
WRC0268	2D	3	chr2D:300437227-300437362|chr6B:630921166-630921301|chr1B:487004369-487004504
WRC0270	2D	1	chr2D:305901958-305902119
WRC0271	2D	3	chr2D:317265540-317265640|chr2A:417745169-417745231|chr2B:384749896-384749954
WRC0272	2D	3	chr2D:375606739-375606914||chr2A:508074436-508074611|chr2B:446116631-446116789
WRC0273	2D	2	chr2D:378059600-378059748|chr2B:449169956-449170102
WRC0275	2D	2	chr2D:382180561-382180736|chr2A:516432570-516432648
WRC0276	2D	3	chr2D:410418483-410418583|chr2A:578607641-578607741|chr2B:485040255-485040351	TraesCS2D02G319700.1	TraesCS2D02G319700	protein_coding
WRC0277	2D	3	chr2D:422881761-422881904|chr2A:565744419-565744557|chr2B:495709448-495709587
WRC0280	2D	1	chr2D:480501041-480501155
WRC0281	2D	1	chr2D:480501048-480501205
WRC0284	2D	1	chr2D:549509711-549509875	TraesCS2D02G439900.2	TraesCS2D02G439900	protein_coding
WRC0286	2D	2	chr2D:564675789-564675947|chr2B:676126607-676126757	TraesCS2D02G457000.1	TraesCS2D02G457000	protein_coding
WRC0287	2D	2	chr2D:564675886-564676003|chr2B:676126696-676126811	TraesCS2D02G457000.1	TraesCS2D02G457000	protein_coding
WRC0288	2D	3	chr2D:586839118-586839291|chr6D:260037979-260038115|chr6B:308515155-308515291
WRC0289	2D	2	chr2D:611530005-611530155|chr2B:746170278-746170428	TraesCS2D02G522900.1	TraesCS2D02G522900	protein_coding
WRC0290	2D	1	chr2D:617973545-617973717
WRC0291	2D	2	chr2D:621977978-621978075|chr2B:763878635-763878732	TraesCS2D02G545400.1	TraesCS2D02G545400	protein_coding
WRC0292	2D	1	chr2D:627167519-627167677	TraesCS2D02G551600.1	TraesCS2D02G551600	protein_coding
WRC0293	3A	1	chr3A:13029108-13029281	TraesCS3A02G023600.2	TraesCS3A02G023600	protein_coding	Glutamate receptor
WRC0295	3A	1	chr3A:27533161-27533261
WRC0297	3A	1	chr3A:36303240-36303396
WRC0300	3A	1	chr3A:83722204-83722366	TraesCS3A02G115800.1	TraesCS3A02G115800	protein_coding
WRC0301	3A	1	chr3A:83722250-83722366
WRC0302	3A	1	chr3A:83722122-83722366	TraesCS3A02G115800.1	TraesCS3A02G115800	protein_coding
WRC0304	3A	2	chr3A:100883046-100883237|chr3B:132977083-132977210
WRC0307	3A	1	chr3A:175933071-175933234
WRC0308	3A	1	chr3A:175933067-175933195
WRC0311	3A	3	chr3A:209406657-209406757|chr3B:250468146-250468243|chr3D:172024362-172024456
WRC0312	3A	2	chr3A:250041842-250041976|chr6A:273933723-273933857
WRC0314	3A	3	chr3A:311989043-311989230|chr3D:234809465-234809652|chr3B:340787924-340788111
WRC0316	3A	3	chr3A:365966470-365966570|chr3D:274728017-274728117|chr3B:367480531-367480631
WRC0317	3A	3	chr3A:401023948-401024048|chr3D:322437982-322438082|chr3B:396274562-396274662	TraesCS3A02G218500.1	TraesCS3A02G218500	protein_coding
WRC0318	3A	1	chr3A:420837639-420837833
WRC0321	3A	3	chr3A:466775211-466775311|chr3B:447287173-447287273|chr3D:347573955-347574055
WRC0324	3A	3	chr3A:527938001-527938101|chr3D:405372888-405372986|chr3B:531400095-531400195	TraesCS3A02G294300.1	TraesCS3A02G294300	protein_coding
WRC0326	3A	3	chr3A:550414293-550414393|chr3D:105463119-105463217|chr3B:157250881-157250936	TraesCS3A02G311300.1	TraesCS3A02G311300	protein_coding	RNA-dependent RNA polymerase
WRC0327	3A	1	chr3A:568143442-568143569
WRC0329	3A	2	chr3A:606425948-606426048|chr3D:463081788-463081888	TraesCS3A02G357900.1	TraesCS3A02G357900	protein_coding
WRC0331	3A	2	chr3A:632426544-632426733|chr3D:488573670-488573859	TraesCS3A02G382900.1	TraesCS3A02G382900	protein_coding
WRC0332	3A	1	chr3A:642959161-642959289
WRC0333	3A	1	chr3A:657231738-657231931
WRC0334	3A	1	chr3A:732240735-732240852	TraesCS3A02G512600.1	TraesCS3A02G512600	protein_coding
WRC0335	3A	1	chr3A:734014105-734014270
WRC0336	3A	1	chr3A:740300158-740300298	TraesCS3A02G526700.1	TraesCS3A02G526700	protein_coding
WRC0337	3A	1	chr3A:740300464-740300582
WRC0339	3B	1	chr3B:14162981-14163081	TraesCS3B02G031100.1	TraesCS3B02G031100	protein_coding	E3 ubiquitin-protein ligase
WRC0340	3B	1	chr3B:14162870-14163056	TraesCS3B02G031100.1	TraesCS3B02G031100	protein_coding	E3 ubiquitin-protein ligase
WRC0341	3B	1	chr3B:14162908-14163100	TraesCS3B02G031100.1	TraesCS3B02G031100	protein_coding	E3 ubiquitin-protein ligase
WRC0342	3B	1	chr3B:14163369-14163560	TraesCS3B02G031100.1	TraesCS3B02G031100	protein_coding	E3 ubiquitin-protein ligase
WRC0344	3B	1	chr3B:26650698-26650829	TraesCS3B02G052600.1	TraesCS3B02G052600	protein_coding
WRC0345	3B	1	chr3B:26650781-26650925	TraesCS3B02G052600.1	TraesCS3B02G052600	protein_coding
WRC0348	3B	1	chr3B:78398398-78398564	TraesCS3B02G112100.1	TraesCS3B02G112100	protein_coding
WRC0349	3B	1	chr3B:78398398-78398563	TraesCS3B02G112100.1	TraesCS3B02G112100	protein_coding
WRC0350	3B	3	chr3B:78398692-78398868|chr3D:48867249-48867425|chr3A:61349026-61349202	TraesCS3B02G112100.1	TraesCS3B02G112100	protein_coding
WRC0351	3B	1	chr3B:104270745-104270869
WRC0352	3B	3	chr3B:128566974-128567074|chr3D:81829948-81830048|chr3A:97051730-97051830	TraesCS3B02G141600.1	TraesCS3B02G141600	protein_coding
WRC0353	3B	1	chr3B:133774942-133775077
WRC0355	3B	3	chr3B:154224453-154224578|chr3D:103649207-103649297|chr3A:552611328-552611415	TraesCS3B02G159100.1	TraesCS3B02G159100	protein_coding
WRC0356	3B	3	chr3B:171701764-171701893|chr3D:119404401-119404529|chr3A:126035708-126035802
WRC0357	3B	3	chr3B:171701763-171701917|chr3D:119404400-119404554|chr3A:126035711-126035826
WRC0358	3B	3	chr3B:171701803-171701973|chr3A:126035712-126035882|chr3D:119404440-119404610
WRC0360	3B	2	chr3B:250803269-250803458|chr3D:172355227-172355416	TraesCS3B02G211600.1	TraesCS3B02G211600	protein_coding
WRC0361	3B	3	chr3B:252669176-252669371|chr3D:173817526-173817670|chr3A:212530930-212531082	TraesCS3B02G213000.1	TraesCS3B02G213000	protein_coding
WRC0363	3B	3	chr3B:353995489-353995589|chr3A:323437355-323437455|chr3D:236627104-236627204	TraesCS3B02G232100.1	TraesCS3B02G232100	protein_coding
WRC0364	3B	2	chr3B:387183822-387183948|chr3D:293610153-293610279	TraesCS3B02G244500.1	TraesCS3B02G244500	protein_coding
WRC0365	3B	2	chr3B:387183870-387184060|chr3D:293610201-293610391	TraesCS3B02G244500.1	TraesCS3B02G244500	protein_coding
WRC0366	3B	2	chr3B:387183934-387184121|chr3D:293610265-293610452	TraesCS3B02G244500.1	TraesCS3B02G244500	protein_coding
WRC0367	3B	2	chr3B:406460917-406461069|chr3D:313312255-313312407	TraesCS3B02G253000.1	TraesCS3B02G253000	protein_coding
WRC0371	3B	2	chr3B:474317238-474317433|chr6D:459192843-459192965
WRC0373	3B	3	chr3B:525611604-525611755|chr3A:518900330-518900481|chr3D:399659023-399659174	TraesCS3B02G324500.2	TraesCS3B02G324500	protein_coding
WRC0376	3B	1	chr3B:596598736-596598928
WRC0379	3B	1	chr3B:622283236-622283362	TraesCS3B02G394900.1	TraesCS3B02G394900	protein_coding
WRC0380	3B	2	chr3B:644305496-644305656|chr3D:482199439-482199550
WRC0381	3B	1	chr3B:670527685-670527766
WRC0382	3B	1	chr3B:673846193-673846423	TraesCS3B02G435500.1	TraesCS3B02G435500	protein_coding
WRC0383	3B	1	chr3B:680681014-680681204
WRC0384	3B	1	chr3B:738315469-738315664	TraesCS3B02G492400.1	TraesCS3B02G492400	protein_coding
WRC0385	3B	2	chr3B:742717199-742717391|chr7A:135946166-135946358
WRC0387	3B	1	chr3B:745733244-745733397	TraesCS3B02G502100.1	TraesCS3B02G502100	protein_coding
WRC0389	3B	1	chr3B:808673669-808673776	TraesCS3B02G579200.1	TraesCS3B02G579200	protein_coding
WRC0390	3B	1	chr3B:808673777-808673926	TraesCS3B02G579200.1	TraesCS3B02G579200	protein_coding
WRC0391	3D	1	chr3D:14150114-14150271
WRC0392	3D	2	chr3D:14415316-14415462|chr3B:21345927-21346065	TraesCS3D02G038800.1	TraesCS3D02G038800	protein_coding
WRC0395	3D	2	chr3D:26165023-26165169|chr3A:35999649-35999795	TraesCS3D02G059800.1	TraesCS3D02G059800	protein_coding
WRC0396	3D	1	chr3D:27883980-27884096	TraesCS3D02G063100.1	TraesCS3D02G063100	protein_coding
WRC0399	3D	1	chr3D:84676747-84676938
WRC0400	3D	1	chr3D:84676920-84677029
WRC0401	3D	1	chr3D:95248978-95249078
WRC0403	3D	2	chr3D:130503566-130503666|chr3A:142578013-142578113	TraesCS3D02G159800.1	TraesCS3D02G159800	protein_coding
WRC0404	3D	1	chr3D:134564109-134564209
WRC0405	3D	1	chr3D:163893549-163893744
WRC0409	3D	1	chr3D:278968106-278968206
WRC0413	3D	1	chr3D:327714172-327714365
WRC0417	3D	3	chr3D:365533680-365533780|chr3B:476041768-476041868|chr3A:487448743-487448843	TraesCS3D02G263700.2	TraesCS3D02G263700	protein_coding
WRC0418	3D	2	chr3D:384004424-384004524|chr3A:506670367-506670467	TraesCS3D02G276800.1	TraesCS3D02G276800	protein_coding
WRC0419	3D	3	chr3D:415159485-415159636|chr3A:535195642-535195791|chr3B:541084695-541084846	TraesCS3D02G300300.1	TraesCS3D02G300300	protein_coding
WRC0420	3D	1	chr3D:415159746-415159872
WRC0421	3D	1	chr3D:415159822-415159943
WRC0425	3D	1	chr3D:469377422-469377612	TraesCS3D02G356900.1	TraesCS3D02G356900	protein_coding
WRC0426	3D	1	chr3D:469377499-469377642	TraesCS3D02G356900.1	TraesCS3D02G356900	protein_coding
WRC0427	3D	1	chr3D:469377593-469377688
WRC0433	3D	1	chr3D:600157483-600157588	TraesCS3D02G516300.1	TraesCS3D02G516300	protein_coding
WRC0435	3D	1	chr3D:603535806-603535944
WRC0436	4A	3	chr4A:5465184-5465284|chr4D:464988190-464988290|chr4B:581308988-581309085	TraesCS4A02G009000.1	TraesCS4A02G009000	protein_coding
WRC0437	4A	1	chr4A:9909185-9909303
WRC0438	4A	1	chr4A:9909113-9909303
WRC0439	4A	3	chr4A:10636838-10636938|chr4B:572554840-572554940|chr4D:458385423-458385521
WRC0440	4A	3	chr4A:11811327-11811427|chr4D:455746040-455746096|chr4B:569630638-569630738
WRC0441	4A	1	chr4A:38742198-38742395
WRC0443	4A	1	chr4A:60934530-60934695	TraesCS4A02G064300.2	TraesCS4A02G064300	protein_coding
WRC0444	4A	1	chr4A:60934299-60934477
WRC0446	4A	1	chr4A:90419739-90419896
WRC0447	4A	1	chr4A:90419915-90420049
WRC0448	4A	2	chr4A:122626997-122627134|chr4D:343089244-343089381
WRC0449	4A	3	chr4A:141123780-141123970|chr4D:329004907-329005063|chr2D:407221024-407221180	TraesCS4A02G116300.2	TraesCS4A02G116300	protein_coding
WRC0453	4A	1	chr4A:178842296-178842462
WRC0456	4A	2	chr4A:242877491-242877681|chr4B:235378482-235378599
WRC0459	4A	1	chr4A:277889754-277889858	TraesCS4A02G148300.1	TraesCS4A02G148300	protein_coding
WRC0460	4A	1	chr4A:330085107-330085245	TraesCS4A02G159000.1	TraesCS4A02G159000	protein_coding
WRC0461	4A	1	chr4A:330085730-330085887	TraesCS4A02G159000.1	TraesCS4A02G159000	protein_coding
WRC0463	4A	3	chr4A:450792527-450792627|chr4B:182673279-182673379|chr4D:119823777-119823877
WRC0464	4A	3	chr4A:464695378-464695478|chr4D:112725498-112725568|chr4B:173175513-173175583
WRC0466	4A	1	chr4A:499953393-499953548	TraesCS4A02G206500.1	TraesCS4A02G206500	protein_coding
WRC0467	4A	1	chr4A:499953631-499953822	TraesCS4A02G206500.1	TraesCS4A02G206500	protein_coding
WRC0468	4A	1	chr4A:531241302-531241459	TraesCS4A02G223500.1	TraesCS4A02G223500	protein_coding
WRC0471	4A	1	chr4A:606586780-606586867
WRC0472	4A	1	chr4A:606586848-606586930	TraesCS4A02G316900.1	TraesCS4A02G316900	protein_coding
WRC0473	4A	1	chr4A:621768006-621768162
WRC0474	4A	1	chr4A:659125202-659125372	TraesCS4A02G382000.1	TraesCS4A02G382000	protein_coding
WRC0475	4A	1	chr4A:674336551-674336679	TraesCS4A02G399600.1	TraesCS4A02G399600	protein_coding
WRC0476	4A	1	chr4A:674336579-674336750	TraesCS4A02G399600.1	TraesCS4A02G399600	protein_coding
WRC0477	4A	1	chr4A:690983102-690983239	TraesCS4A02G420300.1	TraesCS4A02G420300	protein_coding
WRC0478	4A	1	chr4A:714294797-714294921	TraesCS4A02G447000.1	TraesCS4A02G447000	protein_coding
WRC0481	4A	2	chr4A:738963701-738963797|chr7D:4648345-4648441
WRC0482	4B	2	chr4B:4992510-4992674|chr1D:7382740-7382886	TraesCS4B02G007500.1	TraesCS4B02G007500	protein_coding
WRC0484	4B	1	chr4B:22564891-22565082	TraesCS4B02G030300.1	TraesCS4B02G030300	protein_coding
WRC0485	4B	1	chr4B:28489811-28490005
WRC0488	4B	1	chr4B:95348795-95348960	TraesCS4B02G092600.1	TraesCS4B02G092600	protein_coding
WRC0489	4B	1	chr4B:103011763-103011954	TraesCS4B02G098100.1	TraesCS4B02G098100	protein_coding
WRC0490	4B	1	chr4B:169921869-169921950
WRC0492	4B	1	chr4B:197305685-197305783	TraesCS4B02G144800.2	TraesCS4B02G144800	protein_coding	Hexosyltransferase
WRC0494	4B	1	chr4B:207112381-207112522
WRC0495	4B	1	chr4B:247583981-247584173
WRC0496	4B	1	chr4B:267653540-267653676
WRC0498	4B	2	chr4B:351609335-351609435|chr4A:338742774-338742874	TraesCS4B02G165700.3	TraesCS4B02G165700	protein_coding
WRC0499	4B	2	chr4B:352420701-352420828|chr7D:19095412-19095472
WRC0500	4B	1	chr4B:373780342-373780442
WRC0502	4B	3	chr4B:412205939-412206039|chr4A:139535883-139535983|chr4D:334158296-334158396	TraesCS4B02G189700.1	TraesCS4B02G189700	protein_coding
WRC0503	4B	3	chr4B:414188338-414188438|chr4A:136927613-136927713|chr4D:336118501-336118601	TraesCS4B02G191700.1	TraesCS4B02G191700	protein_coding
WRC0504	4B	3	chr4B:428970973-428971070|chr4D:348802371-348802436|chr4A:116471512-116471562
WRC0505	4B	3	chr4B:450917695-450917795|chr4D:366325940-366326040|chr4A:98597281-98597381
WRC0507	4B	2	chr4B:510829365-510829518|chr4D:414606045-414606198
WRC0508	4B	1	chr4B:520238726-520238884	TraesCS4B02G255300.1	TraesCS4B02G255300	protein_coding
WRC0509	4B	3	chr4B:520238943-520239065|chr4A:40435625-40435718|chr4D:423908032-423908115
WRC0511	4B	3	chr4B:562882866-562882966|chr4D:450140426-450140428|chr4A:16509761-16509861
WRC0513	4B	1	chr4B:640312988-640313182
WRC0514	4B	1	chr4B:649525750-649525886
WRC0515	4B	1	chr4B:668987382-668987576
WRC0516	4B	1	chr4B:668987475-668987671
WRC0518	4D	1	chr4D:11665481-11665617	TraesCS4D02G026600.1	TraesCS4D02G026600	protein_coding
WRC0519	4D	1	chr4D:11711615-11711804	TraesCS4D02G026600.1	TraesCS4D02G026600	protein_coding
WRC0520	4D	1	chr4D:20472212-20472352
WRC0521	4D	3	chr4D:21151009-21151109|chr5B:86130168-86130265|chr4B:299459567-299459664
WRC0522	4D	1	chr4D:25441307-25441407
WRC0523	4D	1	chr4D:77126010-77126170
WRC0525	4D	1	chr4D:93844015-93844113	TraesCS4D02G113400.1	TraesCS4D02G113400	protein_coding
WRC0526	4D	1	chr4D:93844196-93844361	TraesCS4D02G113400.1	TraesCS4D02G113400	protein_coding
WRC0527	4D	2	chr4D:93844314-93844505|chr4A:487865759-487865941	TraesCS4D02G113400.1	TraesCS4D02G113400	protein_coding
WRC0530	4D	1	chr4D:163743743-163743843
WRC0531	4D	1	chr4D:163743719-163743866
WRC0532	4D	3	chr4D:182069430-182069530|chr4B:354348216-354348316|chr4A:369540922-369541022	TraesCS4D02G152300.1	TraesCS4D02G152300	protein_coding
WRC0533	4D	2	chr4D:231215504-231215604|chr4B:323793869-323793969	TraesCS4D02G159900.1	TraesCS4D02G159900	protein_coding
WRC0534	4D	1	chr4D:235397894-235398088
WRC0535	4D	1	chr4D:235398040-235398216
WRC0542	4D	3	chr4D:339077565-339077665|chr4B:418520176-418520276|chr4A:132992610-132992698
WRC0543	4D	1	chr4D:341411754-341411845
WRC0544	4D	3	chr4D:371793368-371793468|chr4A:92217351-92217451|chr4B:456597943-456598043	TraesCS4D02G217000.1	TraesCS4D02G217000	protein_coding
WRC0549	4D	1	chr4D:430838119-430838285
WRC0551	4D	2	chr4D:449729668-449729862|chr4A:17263499-17263622
WRC0553	4D	3	chr4D:465605214-465605402|chr4B:582559338-582559418|chr4A:4845014-4845091
WRC0555	4D	3	chr4D:484155031-484155218|chr5A:664488922-664489107|chr4B:615562182-615562369	TraesCS4D02G321600.1	TraesCS4D02G321600	protein_coding
WRC0556	4D	2	chr4D:500818645-500818743|chr4B:644784698-644784796
WRC0557	4D	1	chr4D:508531324-508531452
WRC0558	4D	1	chr4D:508531329-508531522
WRC0559	4D	1	chr4D:509098997-509099097	TraesCS4D02G363000.1	TraesCS4D02G363000	protein_coding
WRC0560	5A	1	chr5A:13408973-13409100
WRC0562	5A	3	chr5A:13409486-13409660|chr4B:517161346-517161471|chr4A:45686222-45686351	TraesCS5A02G017400.1	TraesCS5A02G017400	protein_coding
WRC0566	5A	2	chr5A:91118831-91119022|chr5B:102630518-102630560	TraesCS5A02G075900.1	TraesCS5A02G075900	protein_coding
WRC0568	5A	1	chr5A:113607319-113607493	TraesCS5A02G085700.2	TraesCS5A02G085700	protein_coding
WRC0569	5A	1	chr5A:113607411-113607592	TraesCS5A02G085700.2	TraesCS5A02G085700	protein_coding
WRC0570	5A	1	chr5A:113607530-113607707	TraesCS5A02G085700.2	TraesCS5A02G085700	protein_coding
WRC0571	5A	1	chr5A:113607669-113607855	TraesCS5A02G085700.2	TraesCS5A02G085700	protein_coding
WRC0574	5A	1	chr5A:194739910-194740085
WRC0575	5A	1	chr5A:194739972-194740159
WRC0576	5A	1	chr5A:194740172-194740347
WRC0577	5A	1	chr5A:194740179-194740373
WRC0579	5A	1	chr5A:267895165-267895324
WRC0580	5A	3	chr5A:307349847-307349947|chr5D:228777243-228777343|chr5B:254573548-254573648	TraesCS5A02G136200.1	TraesCS5A02G136200	protein_coding
WRC0581	5A	2	chr5A:327435546-327435708|chr5B:276660038-276660126
WRC0586	5A	1	chr5A:428151342-428151442
WRC0588	5A	1	chr5A:444265482-444265582	TraesCS5A02G227700.1	TraesCS5A02G227700	protein_coding
WRC0590	5A	1	chr5A:479847995-479848144
WRC0592	5A	1	chr5A:479848076-479848195
WRC0595	5A	3	chr5A:535137351-535137524|chr5D:421532832-421533005|chr5B:507873158-507873331	TraesCS5A02G322700.1	TraesCS5A02G322700	protein_coding
WRC0596	5A	3	chr5A:535137744-535137876|chr5D:421533220-421533352|chr5B:507873558-507873690	TraesCS5A02G322700.1	TraesCS5A02G322700	protein_coding
WRC0597	5A	1	chr5A:549800856-549800995	TraesCS5A02G347300.1	TraesCS5A02G347300	protein_coding
WRC0599	5A	1	chr5A:595537998-595538179
WRC0601	5A	1	chr5A:653690878-653691024	TraesCS5A02G480900.1	TraesCS5A02G480900	protein_coding
WRC0602	5A	1	chr5A:653690937-653691107	TraesCS5A02G480900.1	TraesCS5A02G480900	protein_coding
WRC0605	5A	1	chr5A:688666142-688666299
WRC0606	5A	2	chr5A:702000253-702000413|chr4B:661612792-661612951
WRC0607	5A	2	chr5A:702000301-702000400|chr4B:661612804-661612903
WRC0608	5A	1	chr5A:702000387-702000511
WRC0609	5B	1	chr5B:10431739-10431956	TraesCS5B02G010600.1	TraesCS5B02G010600	protein_coding
WRC0610	5B	1	chr5B:10431859-10432058
WRC0611	5B	1	chr5B:17574688-17574876	TraesCS5B02G018000.1	TraesCS5B02G018000	protein_coding
WRC0612	5B	1	chr5B:17574868-17575074	TraesCS5B02G018000.1	TraesCS5B02G018000	protein_coding
WRC0614	5B	1	chr5B:41816696-41816902
WRC0615	5B	1	chr5B:41816585-41816836	TraesCS5B02G037400.1	TraesCS5B02G037400	protein_coding
WRC0617	5B	1	chr5B:87975481-87975699	TraesCS5B02G073900.1	TraesCS5B02G073900	protein_coding
WRC0618	5B	1	chr5B:87975811-87975929	TraesCS5B02G073900.1	TraesCS5B02G073900	protein_coding
WRC0677	5B	1	chr5B:87975392-87975480	TraesCS5B02G073900.1	TraesCS5B02G073900	protein_coding
WRC0619	5B	3	chr5B:92233187-92233404|chr5A:79284397-79284503|chr5D:84900218-84900324
WRC0620	5B	2	chr5B:129250641-129250741|chr5D:117904322-117904422	TraesCS5B02G097700.1	TraesCS5B02G097700	protein_coding
WRC0621	5B	2	chr5B:136045644-136045744|chr5D:123083640-123083740
WRC0623	5B	2	chr5B:158131458-158131558|chr5D:179768893-179768993
WRC0625	5B	1	chr5B:247345153-247345340
WRC0626	5B	1	chr5B:253377524-253377680
WRC0628	5B	1	chr5B:274351204-274351353	TraesCS5B02G146300.2	TraesCS5B02G146300	protein_coding
WRC0629	5B	1	chr5B:274351458-274351591	TraesCS5B02G146300.1	TraesCS5B02G146300	protein_coding
WRC0632	5B	2	chr5B:333027958-333028058|chr5D:292273948-292274048	TraesCS5B02G183000.1	TraesCS5B02G183000	protein_coding
WRC0633	5B	3	chr5B:356717027-356717174|chr5D:310694991-310695138|chr5A:404228641-404228788	TraesCS5B02G197800.1	TraesCS5B02G197800	protein_coding
WRC0634	5B	3	chr5B:356717203-356717385|chr5D:310695167-310695349|chr5A:404228817-404228999	TraesCS5B02G197800.1	TraesCS5B02G197800	protein_coding
WRC0636	5B	1	chr5B:418015652-418015780	TraesCS5B02G237200.1	TraesCS5B02G237200	protein_coding
WRC0637	5B	1	chr5B:418016319-418016490	TraesCS5B02G237200.1	TraesCS5B02G237200	protein_coding
WRC0638	5B	1	chr5B:418016762-418016914	TraesCS5B02G237200.1	TraesCS5B02G237200	protein_coding
WRC0639	5B	1	chr5B:418016819-418016963	TraesCS5B02G237200.1	TraesCS5B02G237200	protein_coding
WRC0640	5B	1	chr5B:441131116-441131308	TraesCS5B02G258700.1	TraesCS5B02G258700	protein_coding
WRC0644	5B	1	chr5B:485655631-485655786	TraesCS5B02G300600.1	TraesCS5B02G300600	protein_coding
WRC0645	5B	1	chr5B:485655958-485656114	TraesCS5B02G300600.1	TraesCS5B02G300600	protein_coding
WRC0646	5B	1	chr5B:496146204-496146347
WRC0649	5B	1	chr5B:537620146-537620341
WRC0650	5B	1	chr5B:560729133-560729322	TraesCS5B02G382400.1	TraesCS5B02G382400	protein_coding	Lipoxygenase
WRC0651	5B	1	chr5B:580103446-580103598
WRC0653	5B	2	chr5B:581828741-581828841|chr5A:594080635-594080727
WRC0655	5B	1	chr5B:638605615-638605749	TraesCS5B02G463500.1	TraesCS5B02G463500	protein_coding
WRC0657	5B	3	chr5B:658369278-658369460|chr5A:650160402-650160584|chr5D:521866294-521866475	TraesCS5B02G487200.1	TraesCS5B02G487200	protein_coding
WRC0658	5B	1	chr5B:673121683-673121805	TraesCS5B02G508100.1	TraesCS5B02G508100	protein_coding
WRC0660	5B	1	chr5B:691479641-691479780	TraesCS5B02G535300.1	TraesCS5B02G535300	protein_coding
WRC0661	5B	1	chr5B:703096315-703096453
WRC0664	5B	1	chr5B:707395150-707395284
WRC0665	5D	1	chr5D:3609717-3609871	TraesCS5D02G004100.1	TraesCS5D02G004100	protein_coding	Puroindoline-A
WRC0666	5D	1	chr5D:3609644-3609766
WRC0668	5D	1	chr5D:11310358-11310519
WRC0669	5D	1	chr5D:24573811-24574003	TraesCS5D02G026800.1	TraesCS5D02G026800	protein_coding
WRC0670	5D	1	chr5D:24971617-24971738	TraesCS5D02G027200.2	TraesCS5D02G027200	protein_coding
WRC0671	5D	2	chr5D:28644319-28644473|chr5A:19256629-19256783
WRC0672	5D	2	chr5D:43100367-43100525|chr5A:32992606-32992764	TraesCS5D02G043900.1	TraesCS5D02G043900	protein_coding
WRC0673	5D	1	chr5D:46980696-46980867	TraesCS5D02G049200.1	TraesCS5D02G049200	protein_coding
WRC0675	5D	1	chr5D:76203556-76203704	TraesCS5D02G076800.1	TraesCS5D02G076800	protein_coding
WRC0676	5D	1	chr5D:76203740-76203880	TraesCS5D02G076800.1	TraesCS5D02G076800	protein_coding
WRC0679	5D	1	chr5D:128544967-128545109
WRC0681	5D	3	chr5D:170317349-170317449|chr5B:162494106-162494206|chr5A:176446127-176446227
WRC0682	5D	2	chr5D:193129318-193129518|chr5B:198417724-198417923
WRC0683	5D	2	chr5D:193131066-193131264|chr5B:198419473-198419671	TraesCS5D02G126100.1	TraesCS5D02G126100	protein_coding
WRC0685	5D	1	chr5D:228553359-228553514
WRC0686	5D	2	chr5D:228553423-228553559|chr5B:254496066-254496197
WRC0688	5D	1	chr5D:251425995-251426182	TraesCS5D02G161200.3	TraesCS5D02G161200	protein_coding
WRC0690	5D	1	chr5D:273533070-273533210
WRC0691	5D	3	chr5D:273533198-273533358|chr5B:309029735-309029895|chr5A:362794207-362794365	TraesCS5D02G174600.1	TraesCS5D02G174600	protein_coding
WRC0692	5D	3	chr5D:273533254-273533438|chr5A:362794263-362794447|chr5B:309029791-309029975	TraesCS5D02G174600.1	TraesCS5D02G174600	protein_coding
WRC0694	5D	1	chr5D:313101790-313101904
WRC0697	5D	1	chr5D:346675289-346675460
WRC0700	5D	3	chr5D:396217159-396217319|chr5B:476150368-476150528|chr5A:502044911-502045071
WRC0701	5D	1	chr5D:396451337-396451503
WRC0703	5D	2	chr5D:421654934-421655108|chr5B:508038699-508038862	TraesCS5D02G330200.1	TraesCS5D02G330200	protein_coding
WRC0704	5D	1	chr5D:434545838-434545977	TraesCS5D02G349800.2	TraesCS5D02G349800	protein_coding
WRC0706	5D	3	chr5D:496548357-496548480|chr5A:620400814-620400937|chr5B:614983587-614983707	TraesCS5D02G446000.1	TraesCS5D02G446000	protein_coding	CASP-like protein
WRC0709	5D	2	chr5D:526463338-526463530|chr5B:661881106-661881211	TraesCS5D02G494400.2	TraesCS5D02G494400	protein_coding
WRC0710	5D	1	chr5D:559922059-559922256	TraesCS5D02G557600.1	TraesCS5D02G557600	protein_coding
WRC0711	5D	1	chr5D:565201606-565201753	TraesCS5D02G567700.1	TraesCS5D02G567700	protein_coding
WRC0712	6A	1	chr6A:1880645-1880773
WRC0713	6A	1	chr6A:1880743-1880935	TraesCS6A02G004500.1	TraesCS6A02G004500	protein_coding
WRC0714	6A	1	chr6A:2974212-2974406	TraesCS6A02G007500.1	TraesCS6A02G007500	protein_coding
WRC0717	6A	2	chr6A:38461285-38461473|chr6D:34323342-34323530	TraesCS6A02G070400.1	TraesCS6A02G070400	protein_coding
WRC0718	6A	2	chr6A:39439846-39439985|chr6D:35489197-35489336	TraesCS6A02G072200.1	TraesCS6A02G072200	protein_coding
WRC0719	6A	1	chr6A:51766657-51766796
WRC0720	6A	2	chr6A:57725489-57725674|chrUn:19233929-19234039
WRC0721	6A	1	chr6A:91899932-91900124
WRC0725	6A	3	chr6A:121975475-121975575|chr6D:101495310-101495410|chr6B:186595530-186595630
WRC0726	6A	1	chr6A:146582025-146582153
WRC0728	6A	3	chr6A:217266106-217266264|chr6D:159018468-159018582|chr6B:289530147-289530261	TraesCS6A02G185400.1	TraesCS6A02G185400	protein_coding	Beta-galactosidase
WRC0730	6A	3	chr6A:222695844-222695944|chr6D:162971702-162971802|chr6B:299595094-299595181
WRC0731	6A	1	chr6A:235073433-235073608
WRC0732	6A	2	chr6A:276310378-276310478|chr6D:206549998-206550098
WRC0734	6A	1	chr6A:349884404-349884600
WRC0735	6A	1	chr6A:349884471-349884625
WRC0738	6A	1	chr6A:432253455-432253555
WRC0744	6A	1	chr6A:501229920-501230025
WRC0745	6A	3	chr6A:515643183-515643376|chr6B:561044031-561044141|chr6D:373391358-373391443
WRC0746	6A	1	chr6A:530218741-530218882
WRC0747	6A	1	chr6A:534961971-534962071
WRC0748	6A	3	chr6A:564893819-564894011|chr6B:636473710-636473827|chr6D:422178765-422178861	TraesCS6A02G334000.1	TraesCS6A02G334000	protein_coding
WRC0749	6A	2	chr6A:574525032-574525193|chr6B:646741379-646741540	TraesCS6A02G342000.1	TraesCS6A02G342000	protein_coding
WRC0750	6A	1	chr6A:587556568-587556627	TraesCS6A02G356300.1	TraesCS6A02G356300	protein_coding
WRC0751	6A	1	chr6A:587556586-587556642	TraesCS6A02G356300.1	TraesCS6A02G356300	protein_coding
WRC0753	6A	3	chr6A:600676409-600676509|chr6D:454485483-454485583|chr6B:690960799-690960850
WRC0754	6A	1	chr6A:604386014-604386195	TraesCS6A02G387900.1	TraesCS6A02G387900	protein_coding
WRC0755	6A	1	chr6A:604876795-604876988
WRC0760	6B	1	chr6B:36228888-36229057	TraesCS6B02G056200.1	TraesCS6B02G056200	protein_coding
WRC0761	6B	1	chr6B:46960600-46960703	TraesCS6B02G070500.2	TraesCS6B02G070500	protein_coding
WRC0762	6B	1	chr6B:50124429-50124540
WRC0763	6B	1	chr6B:61793880-61793995
WRC0764	6B	3	chr6B:90281225-90281355|chr6A:51409692-51409822|chr6D:38888156-38888216
WRC0765	6B	2	chr6B:94000103-94000264|chr6D:42564133-42564293
WRC0767	6B	1	chr6B:131895994-131896188
WRC0768	6B	1	chr6B:140849826-140849926
WRC0769	6B	2	chr6B:188683440-188683604|chr6A:124302475-124302573	TraesCS6B02G174200.1	TraesCS6B02G174200	protein_coding	Proteasome subunit beta type
WRC0771	6B	1	chr6B:210595944-210596132	TraesCS6B02G185200.2	TraesCS6B02G185200	protein_coding
WRC0772	6B	1	chr6B:214885367-214885559
WRC0773	6B	1	chr6B:221810147-221810247	TraesCS6B02G189900.1	TraesCS6B02G189900	protein_coding
WRC0774	6B	1	chr6B:229724853-229724953
WRC0775	6B	1	chr6B:258758962-258759162
WRC0776	6B	1	chr6B:258759068-258759196
WRC0777	6B	3	chr6B:261530999-261531099|chr6D:148768504-148768604|chr6A:198364352-198364452	TraesCS6B02G207100.1	TraesCS6B02G207100	protein_coding
WRC0778	6B	2	chr6B:292803423-292803523|chr6D:181700662-181700733
WRC0780	6B	1	chr6B:339355536-339355636
WRC0784	6B	2	chr6B:387093126-387093226|chr5D:201854194-201854267
WRC0785	6B	3	chr6B:417228768-417228868|chr6D:269117654-269117737|chr6A:383472649-383472736
WRC0789	6B	3	chr6B:472610229-472610329|chr6D:304739293-304739393|chr6A:410580234-410580334	TraesCS6B02G262400.1	TraesCS6B02G262400	protein_coding
WRC0790	6B	2	chr6B:506726512-506726612|chr6A:454939637-454939689
WRC0793	6B	1	chr6B:526482404-526482590
WRC0794	6B	3	chr6B:541946842-541946942|chr6A:501489321-501489418|chr6D:360330266-360330363
WRC0800	6B	1	chr6B:637481437-637481629
WRC0801	6B	1	chr6B:640900204-640900326
WRC0802	6B	3	chr6B:641396480-641396579|chr6D:426101493-426101592|chr6A:571021673-571021772	TraesCS6B02G367600.6	TraesCS6B02G367600	protein_coding
WRC0803	6B	3	chr6B:671159692-671159792|chr6D:445497124-445497224|chr6A:592034076-592034176	TraesCS6B02G395600.2	TraesCS6B02G395600	protein_coding
WRC0804	6B	1	chr6B:683649838-683649965
WRC0806	6B	3	chr6B:710103326-710103426|chr6D:465210329-465210429|chr6A:611858645-611858745	TraesCS6B02G451300.1	TraesCS6B02G451300	protein_coding
WRC0808	6B	1	chr6B:715724177-715724337	TraesCS6B02G463100.1	TraesCS6B02G463100	protein_coding
WRC0811	6D	1	chr6D:3917333-3917493
WRC0812	6D	1	chr6D:5565485-5565583	TraesCS6D02G013600.1	TraesCS6D02G013600	protein_coding
WRC0814	6D	3	chr6D:35488998-35489116|chr6A:39439647-39439765|chr6B:73160759-73160877	TraesCS6D02G070200.1	TraesCS6D02G070200	protein_coding
WRC0816	6D	1	chr6D:54004001-54004101	TraesCS6D02G089000.1	TraesCS6D02G089000	protein_coding
WRC0818	6D	2	chr6D:95727248-95727372|chr6B:177268517-177268610
WRC0819	6D	2	chr6D:112429539-112429718|chr6A:137375581-137375702
WRC0820	6D	1	chr6D:112429665-112429765
WRC0821	6D	3	chr6D:115543152-115543252|chr6B:204920973-204921073|chr6A:143962727-143962827	TraesCS6D02G145100.1	TraesCS6D02G145100	protein_coding
WRC0823	6D	2	chr6D:157440734-157440916|chr6B:280366308-280366489
WRC0824	6D	2	chr6D:157442062-157442221|chr6B:280366995-280367154	TraesCS6D02G002200.1	TraesCS6D02G002200	protein_coding
WRC0825	6D	2	chr6D:157442117-157442290|chr6B:280367050-280367223	TraesCS6D02G002200.1	TraesCS6D02G002200	protein_coding
WRC0829	6D	1	chr6D:261012853-261012956
WRC0830	6D	1	chr6D:261012881-261013040
WRC0832	6D	1	chr6D:290319933-290320033
WRC0834	6D	1	chr6D:291959323-291959419	TraesCS6D02G206200.1	TraesCS6D02G206200	protein_coding
WRC0837	6D	1	chr6D:359007034-359007144
WRC0841	6D	1	chr6D:375099841-375100015
WRC0844	6D	3	chr6D:406345591-406345729|chr6A:552833217-552833355|chr6B:611349106-611349244	TraesCS6D02G296000.1	TraesCS6D02G296000	protein_coding
WRC0845	6D	1	chr6D:406649913-406650043
WRC0866	7A	1	chr7A:42127649-42127833	TraesCS7A02G076800.1	TraesCS7A02G076800	protein_coding
WRC0868	7A	1	chr7A:83788779-83788946	TraesCS7A02G130400.1	TraesCS7A02G130400	protein_coding
WRC0869	7A	2	chr7A:128980363-128980530|chr7B:91265462-91265629
WRC0871	7A	1	chr7A:172978985-172979177
WRC0872	7A	1	chr7A:172979136-172979278
WRC0873	7A	1	chr7A:172980076-172980279
WRC0874	7A	1	chr7A:172980220-172980400
WRC0876	7A	3	chr7A:220098808-220098962|chr7D:207549911-207550065|chr7B:193531145-193531299	TraesCS7A02G243900.1	TraesCS7A02G243900	protein_coding
WRC0879	7A	2	chr7A:247063883-247063983|chr7D:234127845-234127930	TraesCS7A02G257400.1	TraesCS7A02G257400	protein_coding
WRC0880	7A	1	chr7A:247663044-247663207	TraesCS7A02G257800.1	TraesCS7A02G257800	protein_coding
WRC0883	7A	1	chr7A:317142067-317142162
WRC0884	7A	1	chr7A:332443611-332443711
WRC0886	7A	1	chr7A:427819274-427819374	TraesCS7A02G304100.1	TraesCS7A02G304100	protein_coding
WRC0887	7A	1	chr7A:448260563-448260766
WRC0892	7A	1	chr7A:553378900-553379000	TraesCS7A02G378000.2	TraesCS7A02G378000	protein_coding
WRC0893	7A	2	chr7A:556504017-556504117|chr7D:489719124-489719222	TraesCS7A02G381900.1	TraesCS7A02G381900	protein_coding
WRC0895	7A	1	chr7A:635499300-635499489
WRC0898	7A	3	chr7A:661275319-661275419|chr7B:628730741-628730841|chr7D:571971472-571971572	TraesCS7A02G464700.1	TraesCS7A02G464700	protein_coding
WRC0899	7A	1	chr7A:670799931-670800084	TraesCS7A02G476200.1	TraesCS7A02G476200	protein_coding
WRC0900	7A	1	chr7A:670780915-670781105	TraesCS7A02G476200.1	TraesCS7A02G476200	protein_coding
WRC0902	7A	2	chr7A:707806639-707806739|chr7B:707647123-707647223	TraesCS7A02G525200.1	TraesCS7A02G525200	protein_coding
WRC0907	7B	1	chr7B:69787306-69787386
WRC0908	7B	3	chr7B:104771883-104771983|chr7D:139847653-139847753|chr7A:139545572-139545672
WRC0909	7B	1	chr7B:111320042-111320204	TraesCS7B02G096400.1	TraesCS7B02G096400	protein_coding
WRC0910	7B	1	chr7B:115404311-115404454
WRC0911	7B	1	chr7B:152782683-152782814	TraesCS7B02G127800.1	TraesCS7B02G127800	protein_coding
WRC0913	7B	1	chr7B:152782747-152782920	TraesCS7B02G127800.2	TraesCS7B02G127800	protein_coding
WRC0914	7B	1	chr7B:152783350-152783450	TraesCS7B02G127800.2	TraesCS7B02G127800	protein_coding
WRC0916	7B	1	chr7B:207905757-207905915	TraesCS7B02G155100.1	TraesCS7B02G155100	protein_coding
WRC0917	7B	1	chr7B:223181966-223182066	TraesCS1B02G414500.1	TraesCS1B02G414500	protein_coding
WRC0918	7B	1	chr7B:232737734-232737834
WRC0919	7B	3	chr7B:245069408-245069489|chr7A:288927250-288927331|chr7D:264751194-264751274	TraesCS7B02G174100.1	TraesCS7B02G174100	protein_coding
WRC0922	7B	1	chr7B:385028316-385028485
WRC0923	7B	1	chr7B:387645929-387646029
WRC0924	7B	1	chr7B:421699376-421699546	TraesCS7B02G223400.1	TraesCS7B02G223400	protein_coding
WRC0926	7B	1	chr7B:465118574-465118718
WRC0927	7B	1	chr7B:478467738-478467895
WRC0929	7B	1	chr7B:479781607-479781748
WRC0930	7B	1	chr7B:479781875-479782005
WRC0931	7B	3	chr7B:481070104-481070204|chr7A:540951962-540952062|chr7D:459080322-459080422	TraesCS7B02G260700.1	TraesCS7B02G260700	protein_coding
WRC0932	7B	1	chr7B:513650515-513650615
WRC0933	7B	1	chr7B:518460248-518460394
WRC0934	7B	1	chr7B:538388939-538389039
WRC0936	7B	1	chr7B:579439719-579439878
WRC0937	7B	1	chr7B:589153369-589153486
WRC0938	7B	1	chr7B:595457955-595458055
WRC0939	7B	2	chr7B:629782400-629782500|chr7A:661581898-661581998	TraesCS7B02G365800.2	TraesCS7B02G365800	protein_coding
WRC0940	7B	1	chr7B:653014149-653014246	TraesCS7B02G387000.1	TraesCS7B02G387000	protein_coding
WRC0941	7B	1	chr7B:693169017-693169167
WRC0944	7B	1	chr7B:703717879-703718069	TraesCS7B02G437300.1	TraesCS7B02G437300	protein_coding
WRC0946	7B	1	chr7B:733596159-733596274	TraesCS7B02G478400.1	TraesCS7B02G478400	protein_coding	Dirigent protein
WRC0948	7B	1	chr7B:741807045-741807188	TraesCS7B02G485100.1	TraesCS7B02G485100	protein_coding
WRC0949	7B	1	chr7B:750122546-750122680	TraesCS7B02G500700.1	TraesCS7B02G500700	protein_coding
WRC0951	7D	1	chr7D:5445486-5445662	TraesCS7D02G012900.1	TraesCS7D02G012900	protein_coding
WRC0952	7D	1	chr7D:21257163-21257263
WRC0953	7D	2	chr7D:22569924-22570059|chr4A:705446577-705446712	TraesCS7D02G044000.1	TraesCS7D02G044000	protein_coding
WRC0954	7D	2	chr7D:22569924-22570177|chr4A:705446459-705446712	TraesCS7D02G044000.1	TraesCS7D02G044000	protein_coding
WRC0955	7D	2	chr7D:25855850-25855983|chr7A:26789577-26789695	TraesCS7A02G055700.1	TraesCS7A02G055700	protein_coding
WRC0956	7D	2	chr7D:69956363-69956563|chr7B:12717050-12717250|chr7B:12954095-12954161
WRC0957	7D	3	chr7D:80508297-80508397|chr7A:83287605-83287705|chr7B:27822459-27822559	TraesCS7D02G128300.1	TraesCS7D02G128300	protein_coding
WRC0960	7D	1	chr7D:90631591-90631708
WRC0962	7D	2	chr7D:148164970-148165070|chr7A:149317393-149317493	TraesCS7D02G192600.1	TraesCS7D02G192600	protein_coding
WRC0963	7D	2	chr7D:157531325-157531495|chr6D:24617131-24617286
WRC0964	7D	2	chr7D:178607826-178607926|chr7B:144660361-144660461	TraesCS7D02G217900.1	TraesCS7D02G217900	protein_coding
WRC0965	7D	1	chr7D:180983641-180983741
WRC0972	7D	2	chr7D:251035375-251035555|chr7B:228011832-228012012	TraesCS7D02G267500.1	TraesCS7D02G267500	protein_coding
WRC0975	7D	1	chr7D:295514691-295514891
WRC0976	7D	3	chr7D:383317428-383317594|chr7A:432184353-432184519|chr7B:377908488-377908654	TraesCS7D02G303100.1	TraesCS7D02G303100	protein_coding
WRC0978	7D	3	chr7D:383317439-383317640|chr7A:432184364-432184565|chr7B:377908499-377908700	TraesCS7D02G303100.1	TraesCS7D02G303100	protein_coding
WRC0980	7D	1	chr7D:388636824-388636968
WRC0981	7D	3	chr7D:420737389-420737587|chr7B:436765182-436765181|chr7A:512333898-512334044	TraesCS7D02G329100.2	TraesCS7D02G329100	protein_coding
WRC0982	7D	1	chr7D:445898348-445898539
WRC0983	7D	1	chr7D:445898664-445898814
WRC0984	7D	3	chr7D:459079654-459079754|chr7B:481069438-481069538|chr7A:540952627-540952727	TraesCS7D02G355000.1	TraesCS7D02G355000	protein_coding
WRC0985	7D	3	chr7D:459800693-459800893|chr7A:539713364-539713564|chr7B:482088973-482089173	TraesCS7D02G356600.1	TraesCS7D02G356600	protein_coding
WRC0986	7D	1	chr7D:461204626-461204726
WRC0988	7D	1	chr7D:498417230-498417429
WRC0990	7D	3	chr7D:535754076-535754247|chr7B:577754640-577754811|chr7A:617689987-617690158	TraesCS7D02G417000.1	TraesCS7D02G417000	protein_coding	Exocyst subunit Exo70 family protein
WRC0992	7D	3	chr7D:556220822-556220922|chr7B:603274493-603274593|chr7A:642024035-642024132
WRC0994	7D	1	chr7D:591302593-591302793
WRC0997	7D	1	chr7D:621173183-621173356	TraesCS7D02G525500.1	TraesCS7D02G525500	protein_coding	Dirigent protein
WRC1000	7D	1	chr7D:635027948-635028148
