## Supplementary Data S4 for "Rapid identification of homozygosity and site of wild relative introgressions in wheat through chromosome-specific KASP genotyping assays"

### Sheet: Sheet1
Data S4 BLASTN results for all chromosome-nonspecific SNPs.
Assay_ID	total_contigs	contig_regions
WRC0014	3	chr1A:186993136-186993322|chr1B:228174597-228174783|chr1D:127931207-127931390
WRC0021	2	chr1A:292077664-292077757|chr1B:325817869-325817962
WRC0034	3	chr1D:365064739-365064926|chr1A:463931042-463931229|chr1B:488464798-488464985
WRC0060	3	chr1B:130636864-130636964|chr1A:98242695-98242795|chr1D:79435389-79435471
WRC0063	2	chr1B:158518711-158518811|chr1A:111151444-111151544
WRC0067	4	chr1B:229966162-229966338|chr4A:277889078-277889189|chr2D:463887399-463887510|chr3B:482350292-482350364
WRC0125	2	chr1D:261741435-261741624|chr1A:338583450-338583639
WRC0126	3	chr1D:261741669-261741796|chr1B:350391711-350391838|chr1A:338583278-338583405
WRC0131	3	chr1D:338942296-338942481|chr1A:438366873-438367058|chr1B:453514111-453514296
WRC0140	3	chr1D:437444639-437444832|chr1B:592848042-592848235|chr1A:534244748-534244941
WRC0154	3	chr2A:119088544-119088644|chr2B:168622406-168622506|chr2D:117840545-117840645
WRC0174	2	chr2A:415264933-415265095|chr2D:317876104-317876266
WRC0192	3	chr2A:678671524-678671624|chr2D:535571894-535571994|chr2B:636775966-636776063
WRC0214	3	chr2B:265435072-265435234|chr2A:241974960-241975122|chr2D:213709572-213709734
WRC0254	2	chr2D:30748994-30749190|chr2A:33044750-33044888
WRC0258	3	chr2D:115590216-115590316|chr2B:166047218-166047316|chr2A:117160829-117160927
WRC0259	2	chr2D:115942654-115942754|chr2B:166466670-166466744
WRC0265	2	chr2D:229795738-229795867|chr3D:12522803-12522906
WRC0267	3	chr2D:257388324-257388424|chr2B:285054674-285054774|chr2A:293152348-293152448
WRC0278	2	chr2D:450395352-450395493|chr2A:598979436-598979577
WRC0279	3	chr2D:450395684-450395805|chr2B:530726765-530726886|chr2A:598979119-598979240
WRC0299	2	chr3A:47496218-47496404|chr3D:37233224-37233410
WRC0309	2	chr3D:153179239-153179339|chr3A:176556019-176556119
WRC0319	3	chr3B:425388611-425388711|chr3A:436464858-436464958|chr3D:299599710-299599810
WRC0330	2	chr3A:632426486-632426676|chr3D:488573727-488573917
WRC0362	3	chr3B:260848976-260849167|chr3D:182350911-182351102|chr3A:231040974-231041165
WRC0370	3	chr3B:443805542-443805693|chr3D:344340151-344340302|chr3A:458680704-458680855
WRC0372	2	chr3B:506305168-506305361|chr3B:742717482-742717667|chr7A:135946449-135946642
WRC0375	4	chr3B:581634492-581634615|chr2B:718859829-718859952|chr3D:443585643-443585765|chr3A:584743898-584744021
WRC0377	3	chr3B:602359193-602359381|chr3D:455874616-455874804|chr3A:598558667-598558855
WRC0378	3	chr3B:607381796-607381955|chr3A:601558943-601559102|chr3D:459464982-459465141
WRC0394	3	chr3D:19960038-19960187|chr3B:32286020-32286169|chr3A:27589684-27589833
WRC0397	2	chr3D:31776690-31776855|chr3B:53951861-53952026
WRC0406	3	chr3D:253518912-253519101|chr3A:336597265-336597454|chr3B:309615887-309616076
WRC0410	3	chr3D:321718920-321719076|chr3B:398589754-398589910|chr3A:403006541-403006697
WRC0411	3	chr3D:301892453-301892607|chr3B:419057769-419057923|chr3A:433329743-433329897
WRC0412	3	chr3D:325977158-325977350|chr3B:423364620-423364812|chr3A:439290385-439290577
WRC0415	3	chr3D:336839072-336839172|chr3B:434672656-434672756|chr3A:454174741-454174841
WRC0416	3	chr3D:360041481-360041674|chr3A:479475736-479475929|chr3B:466101508-466101665
WRC0422	3	chr3D:445314825-445314979|chr3A:586902833-586902987|chr3B:584009668-584009822
WRC0423	3	chr3D:445314760-445314953|chr3A:586902768-586902961|chr3B:584009603-584009796
WRC0431	3	chr3D:553740489-553740657|chr3B:734732979-734733147|chr3A:690193861-690193989
WRC0451	3	chr4A:151304127-151304311|chr4D:321801650-321801834|chr4B:399280175-399280359
WRC0536	3	chr4D:275759491-275759591|chr4B:273244598-273244698|chr4A:210165711-210165811
WRC0538	3	chr4D:300783411-300783511|chr4B:373981820-373981920|chr4A:182219159-182219259
WRC0552	3	chr4D:460481366-460481466|chr4A:7748272-7748372|chr4B:574950478-574950578
WRC0554	3	chr4D:484154868-484155059|chr4B:615562019-615562210|chr5A:664488759-664488950
WRC0563	2	chr5A:35639483-35639670|chr2B:797879781-797879848
WRC0578	2	chr5A:267895085-267895233|chr4B:647658944-647659042
WRC0613	2	chr5B:41816784-41816928|chr4A:24038603-24038675
WRC0622	3	chr5B:153896211-153896311|chr5D:188337615-188337715|chr5A:242853634-242853734
WRC0624	3	chr5B:209650604-209650704|chr5D:198952444-198952544|chr5A:227707889-227707989
WRC0662	3	chr5B:704303730-704303920|chr4A:611268617-611268807|chr5D:558345958-558346128
WRC0684	3	chr5D:193131346-193131546|chr5B:198419753-198419953|chrUn:68206149-68206349
WRC0698	3	chr5D:361650097-361650249|chr5B:427248166-427248318|chr5A:462155095-462155247
WRC0699	3	chr5D:361650176-361650295|chr5B:427248245-427248364|chr5A:462155174-462155293
WRC0729	3	chr6A:217266089-217266264|chr6D:159018451-159018582|chr6B:289530130-289530261
WRC0733	3	chr6D:239043875-239043975|chr6A:319201803-319201903|chr6B:376293061-376293161
WRC0737	3	chr6A:425281977-425282067|chr6D:295602096-295602186|chr6B:459805514-459805604
WRC0739	2	chr6A:433963897-433964057|chr6B:450899204-450899343
WRC0740	3	chr6A:440426822-440426950|chr6D:306025074-306025197|chr6B:470809484-470809618
WRC0743	3	chr6A:501229595-501229783|chr1B:93947771-93947830|chr7D:101551505-101551564
WRC0752	3	chr6A:587796691-587796885|chr6D:438905442-438905636|chr6B:664230136-664230330
WRC0779	3	chr6B:309750191-309750291|chr6D:163836156-163836256|chr6A:258141313-258141407
WRC0815	3	chr6D:36821907-36822064|chr6B:85790455-85790612|chr6A:48559777-48559934
WRC0822	2	chr6D:142146392-142146586|chr3B:749494962-749495067
WRC0826	3	chr6D:187500098-187500286|chr6B:389242480-389242668|chr6A:259771175-259771363
WRC0827	3	chr6D:187500143-187500331|chr6B:389242525-389242713|chr6A:259771220-259771408
WRC0828	3	chr6D:187500436-187500544|chr6B:389242818-389242926|chr6A:259771513-259771621
WRC0839	3	chr6D:363258359-363258549|chr6A:503819884-503820074|chr6B:545269751-545269941
WRC0847	3	chr6D:436223903-436224086|chr6B:659235108-659235291|chr6A:583271039-583271222
WRC0848	3	chr6D:436223926-436224109|chr6A:583271062-583271245|chr6B:659235131-659235314
WRC0849	3	chr6D:436224016-436224157|chr6A:583271152-583271293|chr6B:659235221-659235362
WRC0850	3	chr6D:444136522-444136715|chr6B:668776813-668777006|chr6A:591732120-591732313
WRC0851	3	chr6D:451908903-451909022|chr6B:686417023-686417142|chr6A:597832375-597832494
WRC0852	3	chr6D:451908916-451909109|chr6B:686417036-686417229|chr6A:597832388-597832581
WRC0853	6	chr6D:455829374-455829553|chr6B:693062719-693062898|chr6A:602623547-602623726|chr1A:21985765-21985842|chr1D:20569403-20569480|chr1B:33065911-33065988
WRC0855	3	chr6D:465050543-465050643|chr6A:611575906-611576006|chr6A:611664014-611664114|chr6A:611669311-611669348|chr6B:709994802-709994859
WRC0859	2	chr7A:14345584-14345762|chr5A:11803892-11804059
WRC0875	2	chr7A:200615861-200616023|chr4A:690222648-690222810
WRC0885	3	chr7D:348130082-348130182|chr7B:289162321-289162421|chr7A:340975488-340975588
WRC0959	3	chr7D:84595761-84595902|chr7B:34310622-34310763|chr7A:85901499-85901633
WRC0961	3	chr7D:117526270-117526441|chr7A:121924233-121924404|chr7B:78067411-78067582
WRC0969	3	chr7D:212808993-212809162|chr7B:188975740-188975909|chr7A:224089428-224089597
WRC0970	2	chr7D:232364075-232364227|chr7D:428173223-428173375|chr5B:610019858-610019950
WRC0971	3	chr7D:246830301-246830401|chr7A:263732637-263732737|chr7B:223183148-223183248
WRC0987	3	chr7D:485829516-485829616|chr7B:513650515-513650583|chr7A:554385910-554385977
WRC0993	2	chr7D:591301991-591302191|chr5B:171733403-171733455
WRC0995	3	chr7D:593271476-593271576|chr7B:667629927-667630027|chr7A:686108994-686109094
WRC0998	2	chr7D:625207448-625207548|chr7A:720912915-720913015
