## Supplementary Table S1 for "Rapid identification of homozygosity and site of wild relative introgressions in wheat through chromosome-specific KASP genotyping assays"

### Sheet: Sheet1
	Table S1 Distribution of the number of SNPs discovered for each wild relative species, on the wheat chromosomes.
	Wheat Chromosome	Th. bessarabicum	Ae. caudata	Th. elongatum	Th. intermedium	Am. muticum	Th. ponticum	S. cereale	Ae. speltoides	T. timopheevii	T. urartu	Unique SNPs
	1A	19	15	16	18	13	9	12	13	24	20	93
	1B	20	16	18	19	28	6	17	26	24	12	135
	1D	31	25	26	25	18	12	17	20	15	20	154
	2A	16	21	19	25	24	10	15	14	27	24	119
	2B	21	13	22	24	30	15	18	28	33	5	141
	2D	28	11	22	27	31	15	14	17	16	10	126
	3A	22	4	14	17	19	17	16	12	28	20	117
	3B	31	31	28	23	24	20	22	40	25	14	168
	3D	18	18	17	14	22	13	17	18	7	2	126
	4A	19	11	16	19	17	10	12	22	25	20	96
	4B	12	10	14	10	17	3	10	17	15	8	65
	4D	16	11	20	12	17	9	11	8	11	10	90
	5A	13	12	11	9	15	6	9	14	20	19	78
	5B	24	13	21	18	17	9	12	30	24	7	115
	5D	22	23	20	22	25	18	14	13	10	10	116
	6A	28	13	24	22	22	13	18	12	16	9	113
	6B	23	16	21	23	27	18	13	26	29	12	107
	6D	31	18	24	20	29	17	23	14	11	14	125
	7A	18	7	9	9	15	7	10	11	17	9	73
	7B	27	9	22	24	26	8	14	34	23	5	111
	7D	19	13	12	21	22	13	14	18	11	4	106
	Total	458	310	396	401	458	248	308	407	411	254	2374
