## Supplementary Table S2 for "Rapid identification of homozygosity and site of wild relative introgressions in wheat through chromosome-specific KASP genotyping assays"

### Sheet: Sheet1
	Table S2 Distribution of second BLASTN results (against RefSeqv1; IWGSC et al., 2018), for the discovered SNPs, across each wheat chromosome.
	Wheat Chromosome	BLAST Hit with 1 copy	BLAST Hit with 2 copies	BLAST Hit with 3 copies	Non-homoeologous SNPs	homoeologous SNPs	Subgenome-specific SNPs	Subgenome-nonspecific SNPs	Total
	1A	26	17	50	32	35	55	12	93
	1B	43	14	78	24	68	70	22	135
	1D	28	24	102	48	78	91	35	154
	2A	30	14	75	41	48	70	19	119
	2B	28	31	82	42	71	100	13	141
	2D	19	31	76	41	66	86	21	126
	3A	32	35	50	42	43	70	15	117
	3B	28	26	114	79	61	82	58	168
	3D	11	18	97	59	56	52	63	126
	4A	10	14	72	37	49	74	12	96
	4B	6	3	56	22	37	52	7	65
	4D	14	7	69	26	50	65	11	90
	5A	20	12	46	21	37	53	5	78
	5B	29	11	75	37	49	77	9	115
	5D	23	16	77	46	47	80	13	116
	6A	15	6	92	40	58	65	33	113
	6B	15	12	80	24	68	79	13	107
	6D	13	10	102	70	42	63	49	125
	7A	6	7	60	25	42	54	13	73
	7B	29	16	66	27	55	80	2	111
	7D	8	26	72	42	56	70	28	106
	Total	433	350	1591	825	1116	1488	453	2374
