## Supplementary Table S3 for "Rapid identification of homozygosity and site of wild relative introgressions in wheat through chromosome-specific KASP genotyping assays"

### Sheet: Sheet1
Table S3 Distribution of the number of SNPs selected for KASP assay design, for each wild relative species, on the wheat chromosomes.
Wheat Chromosome	Th. bessarabicum	Ae. caudata	Th. elongatum	Th. intermedium	Am. muticum	Th. ponticum	S. cereale	Ae. speltoides	T. timopheevii	T. urartu	Unique SNPs			SNPs discovered (across all 10 species)
1A	18	15	10	16	9	14	7	11	12	14	45		172	93
1B	16	17	13	19	13	12	12	16	12	7	56		249	135
1D	17	13	15	19	8	19	10	8	8	8	46		315	154
2A	13	5	9	11	13	5	10	6	12	12	48		227	119
2B	13	6	12	14	13	10	12	14	18	5	54		267	141
2D	12	6	12	13	11	11	7	10	7	7	43		254	126
3A	10	2	6	9	12	7	8	5	10	9	45		217	117
3B	12	9	12	11	14	9	9	13	12	9	53		366	168
3D	11	6	10	10	9	8	8	8	6	2	45		304	126
4A	13	9	12	11	12	6	10	13	16	14	46		194	96
4B	9	7	10	8	9	3	8	12	13	5	35		131	65
4D	8	5	12	8	10	4	9	6	7	9	43		177	90
5A	10	9	9	7	1	6	7	8	14	12	49		141	78
5B	13	8	12	12	10	5	8	15	13	7	56		210	115
5D	10	12	13	12	13	10	7	6	8	9	47		222	116
6A	14	5	13	14	13	8	8	9	11	7	45		244	113
6B	11	7	12	14	14	9	8	13	15	7	53		212	107
6D	16	9	13	13	15	12	11	10	7	6	49		286	125
7A	12	3	6	8	11	5	7	7	12	7	44		153	73
7B	12	5	11	14	14	5	9	17	15	5	47		195	111
7D	13	8	11	12	13	8	7	9	9	2	51		232	106
Total	263	166	233	255	237	176	182	216	237	163	1000		4768	2374
