## Supplementary Table S4 for "Rapid identification of homozygosity and site of wild relative introgressions in wheat through chromosome-specific KASP genotyping assays"

### Sheet: Sheet1
	Table S4 Details of the parental lines used for SNP discovery.
	Species	Variety/Accession	Source	Ploidy	Genome Constitution
	Wheat	Chinese Spring 92	Germplasm Resource Unit, JIC	Hexaploid	AA BB DD
	Wheat	Paragon	Germplasm Resource Unit, JIC	Hexaploid	AA BB DD
	Wheat	Pavon 76	USDA	Hexaploid	AA BB DD
	Wheat	Highbury	Germplasm Resource Unit, JIC	Hexaploid	AA BB DD
	Aegilops caudata	2090001	Germplasm Resource Unit, JIC	Diploid	CC
	Aegilops caudata	2090002	Germplasm Resource Unit, JIC	Diploid	CC
	Aegilops mutica	2130004	Germplasm Resource Unit, JIC	Diploid	TT
	Aegilops mutica	2130008	Germplasm Resource Unit, JIC	Diploid	TT
	Aegilops mutica	2130012	Germplasm Resource Unit, JIC	Diploid	TT
	Aegilops speltoides	2140007	Germplasm Resource Unit, JIC	Diploid	SS
	Aegilops speltoides	2140008	Germplasm Resource Unit, JIC	Diploid	SS
	Aegilops speltoides	2140018	Germplasm Resource Unit, JIC	Diploid	SS
	Aegilops speltoides	2140020	Germplasm Resource Unit, JIC	Diploid	SS
	Aegilops speltoides	2140066	Germplasm Resource Unit, JIC	Diploid	SS
	Triticum urartu	1010001 (A)	Germplasm Resource Unit, JIC	Diploid	Au
	Triticum urartu	1010002 (B)	Germplasm Resource Unit, JIC	Diploid	Au
	Triticum urartu	1010006 (G)	Germplasm Resource Unit, JIC	Diploid	Au
	Triticum urartu	1010020 (W)	Germplasm Resource Unit, JIC	Diploid	Au
	Secale cereale	390382	USDA	Diploid	RR
	Secale cereale	428373	USDA	Diploid	RR
	Thinopyrum bessarabicum	531712	USDA	Diploid	JJ
	Triticum timopheevii	P95-99.1-1	USDA	Tetraploid	AtAt GG
	Thinopyrum intermedium	401141	USDA	Hexaploid	JJ JvsJvs StSt
	Thinopyrum intermedium	440016	USDA	Hexaploid	JJ JvsJvs StSt
	Thinopyrum elongatum	401007	USDA	Decaploid	EbEb EbEb EbEb EStESt EStESt
	Thinopyrum ponticum	531737	USDA	Decaploid	EbEb EbEb EbEb EStESt EStESt
	Thinopyrum ponticum	547312	USDA	Decaploid	EbEb EbEb EbEb EStESt EStESt
