## Supplementary Table S5 for "Rapid identification of homozygosity and site of wild relative introgressions in wheat through chromosome-specific KASP genotyping assays"

### Sheet: Sheet1
	Table S5 Number of lines in each backcross population, for a wild relative species, used for genotyping and validation of KASP markers.
		BC1	BC2	BC2F1	BC2F2	BC3	BC3F1	BC3F2	BC3F3	BC4	BC4F1	BC4F2	BC5	BC5F1	BC6	Sub-Total
	Th. bessarabicum	1	1	5	1	13	6			5	1					33
	Ae. caudata	4	7			16										27
	Th. elongatum	10	12	190	197	10	9			9						437
	Th. intermedium		8	10		18	2			1						39
	Am. muticum	2	15	268	378	44	190			27	122		92			1138
	Th. ponticum	8	23			15				2						48
	S. cereale	1	35	149	60	62	148			2						457
	Ae. speltoides		25	6		191	132	323	14	63	63	24	65	2	16	924
	T. timopheevii	2	81	360		191	229	99		122	46					1130
	T. urartu	6	25	321			28				53					433
															Total	4666
		Th. bessarabicum	Ae. caudata	Th. elongatum	Th. intermedium	Am. muticum	Th. ponticum	S. cereale	Ae. speltoides	T. timopheevii	T. urartu
	BC1	1	4	10		2	8	1		2	6
	BC2	1	7	12	8	15	23	35	25	81	25
	BC2F1	5		190	10	268		149	6	360	321
	BC2F2	1		197		378		60
	BC3	13	16	10	18	44	15	62	191	191
	BC3F1	6		9	2	190		148	132	229	28
	BC3F2								323	99
	BC3F3								14
	BC4	5		9	1	27	2	2	63	122
	BC4F1	1				122			63	46	53
	BC4F2								24
	BC5					92			65
	BC5F1								2
	BC6								16			Total
	Sub-Total	33	27	437	39	1138	48	457	924	1130	433	4666
	Sub-Total	33	27	437	39	1138	48	457	924	1130	433	4666
	BC6								16			Total
	BC5F1								2
	BC5					92			65
	BC4F2								24
	BC4F1	1				122			63	46	53
	BC4	5		9	1	27	2	2	63	122
	BC3F3								14
	BC3F2								323	99
	BC3F1	6		9	2	190		148	132	229	28
	BC3	13	16	10	18	44	15	62	191	191
	BC2F2	1		197		378		60
	BC2F1	5		190	10	268		149	6	360	321
	BC2	1	7	12	8	15	23	35	25	81	25
	BC1	1	4	10		2	8	1		2	6
		Th. bessarabicum	Ae. caudata	Th. elongatum	Th. intermedium	Am. muticum	Th. ponticum	S. cereale	Ae. speltoides	T. timopheevii	T. urartu
