## Supplementary Table S6 for "Rapid identification of homozygosity and site of wild relative introgressions in wheat through chromosome-specific KASP genotyping assays"

### Sheet: Sheet1
	Table S6 Number of chromosome-specific KASP assays common between two wild relative species.
		Th. bessarabicum	Ae. caudata	Th. elongatum	Th. intermedium	Am. muticum	Th. ponticum	S. cereale	Ae. speltoides	T. timopheevii	T. urartu
	Th. bessarabicum	166
	Ae. caudata	56	173
	Th. elongatum	121	102	303
	Th. intermedium	116	112	212	321
	Am. muticum	61	66	108	106	169
	Th. ponticum	127	106	254	236	116	314
	S. cereale	52	44	79	87	40	84	131
	Ae. speltoides	47	51	83	85	55	90	32	154
	T. timopheevii	63	57	110	116	64	125	42	103	249
	T. urartu	25	19	39	48	28	50	21	19	79	114
